# Nanopore-based analysis unravels the genetic landscape and phylogenetic relationships of human-infecting *Trichuris incognita* and *Trichuris trichiura* in Côte d’Ivoire, Uganda, Tanzania, and Laos

**DOI:** 10.1101/2024.07.31.605962

**Authors:** Nurudeen Rahman, Max A. Bär, Julian Dommann, Eveline Hürlimann, Jean T. Coulibaly, Said Ali, Somphou Sayasone, Prudence Beinamaryo, Jennifer Keiser, Pierre H.H. Schneeberger

## Abstract

Soil-transmitted helminthiases, particularly trichuriasis, affect over 500 million people, mostly in low- and middle-income countries. Traditional diagnostics fail to distinguish between *Trichuris* species, obscuring transmission patterns and treatment outcomes. Using nanopore-based full-length ITS2 rDNA sequencing, we analyzed 687 samples from Côte d’Ivoire, Laos, Tanzania, and Uganda, confirming the phylogenetic placement of *Trichuris trichiura* and the recently described *Trichuris incognita*. We identified two genetically distinct *Trichuris* species infecting humans, with divergent geographic patterns and presence in non-human primates, suggesting complex host-parasite dynamics. Within-country genetic variation indicated local adaptation and cryptic population structure. Importantly, we demonstrated that ITS2 fragment length is a robust, cost-effective diagnostic marker for differentiating *T. incognita* and *T. trichiura*, offering a practical alternative to sequencing for resource-limited settings. These findings expose the hidden complexity of *Trichuris* infections and highlight the urgent need to update diagnostic and control strategies to account for overlooked species diversity in endemic regions.
