## Additional files for "Nanopore-based analysis unravels the genetic landscape and phylogenetic relationships of human-infecting *Trichuris incognita* and *Trichuris trichiura* in Côte d’Ivoire, Uganda, Tanzania, and Laos": Supplementary Data 1.xlsx

### Sheet: metadata
Sample_ID	Abhinaya-ID	Patient_ID	Sample_ID	Country	age	sex	Mean EPG	Intensity
L7762	BL-7762	S_L304	L7762	Laos	7	male	828	light
P0673	BL-673	S_P272	P0673	Tanzania	8	female	132	light
K0418	BL-K0418	S_K002	K0418	Uganda	11	male	24	light
L1761	BL-1761	S_L130	L1761	Laos	10	female	252	light
P1095	BL-1095	S_P190	P1095	Tanzania	8	female	1662	moderate
CB8262	BL-B8262	S_C262	CB8262	Côte d'Ivoire	27	female	156	light
K0423	BL-K0423	S_K003	K0423	Uganda	6	female	30	light
L2358	BL-2358	S_L119	L2358	Laos	9	male	144	light
P0840	BL-840	S_P005	P0840	Tanzania	9	female	144	light
L1678	BL-1678	S_L045	L1678	Laos	41	male	168	light
P0024	BL-24	S_P050	P0024	Tanzania	14	male	2388	moderate
CB9631	BL-B9631	S_C264	CB9631	Côte d'Ivoire	17	female	360	light
K0434	BL-K0434	S_K005	K0434	Uganda	8	female	36	light
L7480	BL-7480	S_L259	L7480	Laos	6	female	1758	moderate
P0238	BL-238	S_P067	P0238	Tanzania	9	female	264	light
CB8823	BL-B8823	S_C268	B8823	Côte d'Ivoire	10	male	7632	moderate
K0455	BL-K0455	S_K006	K0455	Uganda	12	male	48	light
L4058	BL-4058	S_L100	L4058	Laos	38	female	108	light
P1554	BL-1554	S_P240	P1554	Tanzania	8	male	624	light
CB7013	BL-B7013	S_C279	CB7013	Côte d'Ivoire	7	female	1908	moderate
K0457	BL-K0457	S_K007	K0457	Uganda	8	male	138	light
NA	BL-7619	S_L152	7619	Laos	NA	NA	NA	NA	No corresponding data
P0313	BL-313	S_P115	P0313	Tanzania	8	female	2178	moderate
CB2095	BL-B2095	S_C269	CB2095	Côte d'Ivoire	6	male	120	light
K0475	BL-K0475	S_K008	K0475	Uganda	7	female	18	light
LA0212	BL-A0212	S_L272	LA0212	Laos	43	female	174	light
P1333	BL-1333	S_P126	P1333	Tanzania	15	male	126	light
CA4091	BL-A4091	S_C001	CA4091	Côte d'Ivoire	55	female	204	light
CB7721	BL-B7721	S_C299	CB7721	Côte d'Ivoire	50	male	306	light
P0163	BL-163	S_P157	P0163	Tanzania	16	male	3972	moderate
CA3912	BL-A3912	S_C003	CA3912	Côte d'Ivoire	38	male	384	light
P0861	BL-861	S_P006	P0861	Tanzania	32	male	120	light
CA3831	BL-A3831	S_C005	CA3831	Côte d'Ivoire	45	female	210	light
K0530	BL-K0530	S_K011	K0530	Uganda	9	female	84	light
P0085	BL-85	S_P056	P0085	Tanzania	10	male	7326	moderate
CA7193	BL-A7193	S_C009	CA7193	Côte d'Ivoire	8	female	942	light
L2940	BL-2940	S_L034	L2940	Laos	27	male	120	light
P0222	BL-222	S_P068	P0222	Tanzania	39	female	102	light
CA6385	BL-A6385	S_C016	CA6385	Côte d'Ivoire	6	male	234	light
K0542	BL-K0542	S_K013	K0542	Uganda	12	male	42	light
P1543	BL-1543	S_P238	P1543	Tanzania	10	female	612	light
CA4353	BL-A4353	S_C017	CA4353	Côte d'Ivoire	9	male	1272	moderate
K0548	BL-K0548	S_K014	K0548	Uganda	10	female	24	light
L5802	BL-5802	S_L051	L5802	Laos	11	male	168	light
CA4662	BL-A4662	S_C020	CA4662	Côte d'Ivoire	11	female	2130	moderate
K0549	BL-K0549	S_K015	K0549	Uganda	9	female	36	light
L1731	BL-1731	S_L035	L1731	Laos	35	female	228	light
P0314	BL-314	S_P116	P0314	Tanzania	6	female	3642	moderate
CA4562	BL-A4562	S_C021	CA4562	Côte d'Ivoire	7	male	2520	moderate
L5656	BL-5656	S_L041	L5656	Laos	36	male	828	light
P1344	BL-1344	S_P129	P1344	Tanzania	12	male	480	light
CA4615	BL-A4615	S_C022	CA4615	Côte d'Ivoire	13	female	1200	moderate
P0889	BL-889	S_P007	P0889	Tanzania	12	female	468	light
CA8421	BL-A8421	S_C023	CA8421	Côte d'Ivoire	9	female	654	light
K0620	BL-K0620	S_K018	K0620	Uganda	12	female	24	light
LA2582	BL-A2582	S_L492	LA2582	Laos	37	female	276	light
P0044	BL-44	S_P010	P0044	Tanzania	9	female	516	light
CA4663	BL-A4663	S_C024	CA4663	Côte d'Ivoire	6	female	330	light
LA1767	BL-A1767	S_L486	A1767	Laos	8	male	216	light
P0136	BL-136	S_P058	P0136	Tanzania	6	male	294	light
CA4101	BL-A4101	S_C027	CA4101	Côte d'Ivoire	25	male	804	light
K0660	BL-K0660	S_K020	K0660	Uganda	11	female	36	light
LA1621	BL-A1621	S_L477	LA1621	Laos	45	male	1728	moderate
P1127	BL-1127	S_P180	P1127	Tanzania	9	male	312	light
CA6403	BL-A6403	S_C028	CA6403	Côte d'Ivoire	12	male	108	light
K0723	BL-K0723	S_K021	K0723	Uganda	12	female	12	light
LA1832	BL-A1832	S_L476	LA1832	Laos	28	female	216	light
P0535	BL-535	S_P231	P0535	Tanzania	8	male	354	light
CA3993	BL-A3993	S_C029	CA3993	Côte d'Ivoire	7	male	378	light
LA1834	BL-A1834	S_L464	A1834	Laos	11	female	1458	moderate
P0215	BL-215	S_P080	P0215	Tanzania	10	female	126	light
K0961	BL-K0961	S_K023	K0961	Uganda	12	male	270	light
L9325	BL-9325	S_L463	9325	Laos	11	male	222	light
P0390	BL-390	S_P117	P0390	Tanzania	17	male	222	light
LA1561	BL-A1561	S_L447	LA1561	Laos	54	female	132	light
P1346	BL-1346	S_P130	P1346	Tanzania	10	male	414	light
CA8461	BL-A8461	S_C033	CA8461	Côte d'Ivoire	6	female	252	light
LA0464	BL-A0464	S_L445	A0464	Laos	8	male	138	light
R0003	BL-R0003	S_R001	R0003	Uganda	9	female	372	light
CA8443	BL-A8443	S_C034	CA8443	Côte d'Ivoire	10	female	522	light
LA1733	BL-A1733	S_L442	LA1733	Laos	12	male	402	light
P1178	BL-1178	S_P082	P1178	Tanzania	9	female	150	light
R0004	BL-R0004	S_R002	R0004	Uganda	6	female	684	light
CA4341	BL-A4341	S_C036	CA4341	Côte d'Ivoire	32	male	102	light
LA0202	BL-A0202	S_L368	A0202	Laos	54	female	618	light
P0396	BL-396	S_P118	P0396	Tanzania	11	male	10518	high
CA5002	BL-A5002	S_C037	CA5002	Côte d'Ivoire	38	female	156	light
LA0822	BL-A0822	S_L365	A0822	Laos	9	female	438	light
P0161	BL-161	S_P133	P0161	Tanzania	40	female	1122	moderate
R0006	BL-R0006	S_R004	R0006	Uganda	9	female	1974	moderate
CA5009	BL-A5009	S_C038	CA5009	Côte d'Ivoire	10	female	2730	moderate
LA0122	BL-A0122	S_L338	LA0122	Laos	48	female	102	light
P0888	BL-888	S_P004	P0888	Tanzania	13	female	450	light
R0009	BL-R0009	S_R005	R0009	Uganda	6	female	18	light
CA4463	BL-A4463	S_C040	CA4463	Côte d'Ivoire	6	male	12336	high
LA0792	BL-A0792	S_L553	A0792	Laos	54	female	1008	moderate
P0015	BL-15	S_P016	P0015	Tanzania	8	female	174	light
R0011	BL-R0011	S_R006	R0011	Uganda	7	male	384	light
CA4227	BL-A4227	S_C044	CA4227	Côte d'Ivoire	11	female	138	light
LA2482	BL-A2482	S_L558	LA2482	Laos	32	female	216	light
P0193	BL-193	S_P062	P0193	Tanzania	10	male	1446	moderate
R0012	BL-R0012	S_R007	R0012	Uganda	8	female	1386	moderate
CA4244	BL-A4244	S_C045	CA4244	Côte d'Ivoire	15	male	822	light
LA2773	BL-A2773	S_L552	LA2773	Laos	12	male	270	light
CA7883	BL-A7883	S_C047	CA7883	Côte d'Ivoire	10	male	870	light
P0174	BL-174	S_P185	P0174	Tanzania	10	male	720	light
CA4981	BL-A4981	S_C048	CA4981	Côte d'Ivoire	42	male	666	light
LA2772	BL-A2772	S_L526	LA2772	Laos	27	female	192	light
P0372	BL-372	S_P099	P0372	Tanzania	40	female	168	light
R0015	BL-R0015	S_R010	R0015	Uganda	9	male	348	light
CA8102	BL-A8102	S_C049	CA8102	Côte d'Ivoire	24	female	102	light
LA0103	BL-A0103	S_L525	LA0103	Laos	19	male	258	light
P1163	BL-1163	S_P119	P1163	Tanzania	6	male	108	light
CA4254	BL-A4254	S_C050	CA4254	Côte d'Ivoire	8	female	954	light
LA0293	BL-A0293	S_L520	LA0293	Laos	8	female	1980	moderate
P1372	BL-1372	S_P138	P1372	Tanzania	35	female	288	light
CA4344	BL-A4344	S_C051	CA4344	Côte d'Ivoire	9	female	204	light
P0842	BL-842	S_P003	P0842	Tanzania	13	female	480	light
R0018	BL-R0018	S_R013	R0018	Uganda	10	female	90	light
CA3611	BL-A3611	S_C052	CA3611	Côte d'Ivoire	46	female	156	light
LA1634	BL-A1634	S_L513	LA1634	Laos	6	female	744	light
P0115	BL-115	S_P028	P0115	Tanzania	11	male	3186	moderate
R0021	BL-R0021	S_R014	R0021	Uganda	6	female	270	light
CA4243	BL-A4243	S_C055	CA4243	Côte d'Ivoire	8	male	1074	moderate
LA2774	BL-A2774	S_L502	LA2774	Laos	11	male	2016	moderate
P1184	BL-1184	S_P061	P1184	Tanzania	7	male	114	light
R0022	BL-R0022	S_R015	R0022	Uganda	7	male	300	light
CA4245	BL-A4245	S_C056	CA4245	Côte d'Ivoire	10	male	1140	moderate
LA3122	BL-A3122	S_L501	A3122	Laos	36	female	126	light
P0293	BL-293	S_P169	P0293	Tanzania	6	female	444	light
CA4655	BL-A4655	S_C058	CA4655	Côte d'Ivoire	39	male	570	light
LA1843	BL-A1843	S_L415	LA1843	Laos	10	female	108	light
P1092	BL-1092	S_P188	P1092	Tanzania	31	female	354	light
CA8471	BL-A8471	S_C059	CA8471	Côte d'Ivoire	8	female	852	light
LA1831	BL-A1831	S_L455	LA1831	Laos	34	male	246	light
P0387	BL-387	S_P101	P0387	Tanzania	7	male	942	light
R0025	BL-R0025	S_R018	R0025	Uganda	8	male	30	light
CA4252	BL-A4252	S_C060	CA4252	Côte d'Ivoire	25	female	2226	moderate
L9286	BL-9286	S_L494	L9286	Laos	7	female	132	light
R0026	BL-R0026	S_R019	R0026	Uganda	6	female	318	light
CA4905	BL-A4905	S_C061	CA4905	Côte d'Ivoire	11	female	240	light
LA8661	BL-A8661	S_L535	LA8661	Laos	11	female	336	light
P1301	BL-1301	S_P148	P1301	Tanzania	60	male	150	light
R0029	BL-R0034	S_R020	R0029	Uganda	7	female	54	light
CA4613	BL-A4613	S_C062	CA4613	Côte d'Ivoire	9	female	1038	moderate
LA2692	BL-A2692	S_L539	LA2692	Laos	44	female	198	light
P0813	BL-813	S_P001	P0813	Tanzania	25	male	228	light
R0031	BL-R0029	S_R021	R0031	Uganda	8	female	2640	moderate
CA8454	BL-A8454	S_C063	CA8454	Côte d'Ivoire	9	female	210	light
LA3012	BL-A3012	S_L544	LA3012	Laos	33	female	1554	moderate
P1053	BL-1053	S_P049	P1053	Tanzania	9	male	306	light
R0032	BL-R0031	S_R022	R0032	Uganda	6	male	42	light
LA2571	BL-A2571	S_L564	LA2571	Laos	43	male	186	light
P0152	BL-152	S_P063	P0152	Tanzania	12	male	3846	moderate
R0033	BL-R0032	S_R023	R0033	Uganda	10	male	738	light
CA3633	BL-A3633	S_C065	CA3633	Côte d'Ivoire	11	male	810	light
LA1825	BL-A1825	S_L413	LA1825	Laos	8	female	186	light
P1093	BL-1093	S_P140	P1093	Tanzania	12	female	378	light
R0034	BL-R0033	S_R024	R0034	Uganda	8	male	834	light
CA6896	BL-A6896	S_C066	CA6896	Côte d'Ivoire	9	male	132	light
L9624	BL-9624	S_L204	L9624	Laos	11	female	2862	moderate
P0194	BL-194	S_P186	P0194	Tanzania	8	male	390	light
R0036	BL-R0036	S_R025	R0036	Uganda	9	female	36	light
CA7194	BL-A7194	S_C069	CA7194	Côte d'Ivoire	11	female	306	light
LA2944	BL-A2944	S_L601	LA2944	Laos	19	female	150	light
P0384	BL-384	S_P100	P0384	Tanzania	18	female	378	light
R0039	BL-R0039	S_R026	R0039	Uganda	6	male	24	light
CA5293	BL-A5293	S_C070	CA5293	Côte d'Ivoire	12	male	198	light
LA2813	BL-A2813	S_L612	LA2813	Laos	11	female	942	light
P0346	BL-346	S_P120	P0346	Tanzania	8	male	426	light
R0041	BL-R0041	S_R027	R0041	Uganda	6	male	1188	moderate
CA4694	BL-A4694	S_C071	CA4694	Côte d'Ivoire	13	female	300	light
CA4617	BL-A4617	S_C072	CA4617	Côte d'Ivoire	8	male	3858	moderate
LA2965	BL-A2965	S_L616	LA2965	Laos	8	male	396	light
P0839	BL-839	S_P002	P0839	Tanzania	10	male	798	light
R0051	BL-R0051	S_R029	R0051	Uganda	6	female	66	light
CA3623	BL-A3623	S_C073	CA3623	Côte d'Ivoire	6	male	522	light
LA2884	BL-A2884	S_L631	LA2884	Laos	7	female	1026	moderate
P0086	BL-86	S_P033	P0086	Tanzania	8	male	1398	moderate
R0053	BL-R0053	S_R030	R0053	Uganda	6	female	90	light
CA4225	BL-A4225	S_C075	CA4225	Côte d'Ivoire	12	male	492	light
L8584	BL-8584	S_L310	L8584	Laos	14	female	390	light
P0167	BL-167	S_P064	P0167	Tanzania	8	female	1356	moderate
R0054	BL-R0054	S_R031	R0054	Uganda	6	male	294	light
CA6384	BL-A6384	S_C076	CA6384	Côte d'Ivoire	12	male	282	light
LA0017	BL-A0017	S_L319	LA0017	Laos	11	male	324	light
P1425	BL-1425	S_P166	P1425	Tanzania	12	female	270	light
R0056	BL-R0056	S_R032	R0056	Uganda	6	female	1266	moderate
L7764	BL-7764	S_L349	L7764	Laos	9	male	1278	moderate
P1109	BL-1109	S_P191	P1109	Tanzania	8	male	300	light
CA6766	BL-A6766	S_C078	CA6766	Laos	6	female	5694	moderate
LA1623	BL-A1623	S_L496	LA1623	Laos	11	male	312	light
P0388	BL-388	S_P102	P0388	Tanzania	6	female	198	light
R0058	BL-R0058	S_R034	R0058	Uganda	6	male	1788	moderate
CA7191	BL-A7191	S_C079	CA7191	Côte d'Ivoire	56	male	336	light
LA0235	BL-A0235	S_L585	LA0235	Laos	9	male	828	light
P1335	BL-1335	S_P124	P1335	Tanzania	10	male	384	light
R0062	BL-R0062	S_R035	R0062	Uganda	6	female	90	light
CA4437	BL-A4437	S_C080	CA4437	Côte d'Ivoire	8	male	1020	moderate
LA0107	BL-A0107	S_L599	LA0107	Laos	10	female	402	light
P1325	BL-1325	S_P151	P1325	Tanzania	6	female	1698	moderate
R0063	BL-R0063	S_R036	R0063	Uganda	6	female	192	light
CA4512	BL-A4512	S_C081	CA4512	Côte d'Ivoire	9	male	474	light
LA2611	BL-A2611	S_L576	LA2611	Laos	24	male	372	light
P0091	BL-91	S_P009	91	Tanzania	50	female	672	light
R0066	BL-R0066	S_R037	R0066	Uganda	7	male	24	light
CA4616	BL-A4616	S_C082	CA4616	Côte d'Ivoire	8	male	1854	moderate
LA2702	BL-A2702	S_L580	LA2702	Laos	39	female	618	light
P0051	BL-51	S_P012	P0051	Tanzania	48	male	750	light
R0070	BL-R0070	S_R038	R0070	Uganda	6	female	300	light
LA3111	BL-A3111	S_L581	LA3111	Laos	30	male	282	light
P0146	BL-146	S_P060	P0146	Tanzania	12	male	282	light
R0072	BL-R0072	S_R039	R0072	Uganda	6	female	54	light
CA3694	BL-A3694	S_C084	CA3694	Côte d'Ivoire	13	male	1446	moderate
P0141	BL-141	S_P177	P0141	Tanzania	40	female	372	light
R0075	BL-R0075	S_R040	R0075	Uganda	6	female	810	light
CA6325	BL-A6325	S_C086	CA6325	Côte d'Ivoire	10	male	606	light
LA3151	BL-A3151	S_L592	LA3151	Laos	8	male	342	light
R0095	BL-R0095	S_R049	R0095	Uganda	9	male	12	light
CA6594	BL-A6594	S_C087	CA6594	Côte d'Ivoire	6	male	1176	moderate
CB7531	BL-B7531	S_C289	CB7531	Côte d'Ivoire	50	female	144	light
LA2812	BL-A2812	S_L595	LA2812	Laos	32	female	432	light
R0096	BL-R0096	S_R050	R0096	Uganda	10	female	156	light
CA4651	BL-A4651	S_C094	CA4651	Côte d'Ivoire	39	female	3594	moderate
L8754	BL-8754	S_L360	L8754	Laos	11	male	348	light
R0099	BL-R0099	S_R051	R0099	Uganda	11	female	264	light
C4301	BL-4301	S_C107	C4301	Côte d'Ivoire	38	male	882	light
CA7893	BL-A7893	S_C162	CA7893	Côte d'Ivoire	9	male	4260	moderate
L7505	BL-7505	S_L358	L7505	Laos	11	female	786	light
R0101	BL-R0101	S_R052	R0101	Uganda	9	female	114	light
CA8324	BL-A8324	S_C132	CA8324	Côte d'Ivoire	7	male	258	light
CA8323	BL-A8323	S_C142	CA8323	Côte d'Ivoire	14	male	744	light
LA1606	BL-A1606	S_L437	LA1606	Laos	9	male	138	light
R0102	BL-R0102	S_R053	R0102	Uganda	9	female	18	light
C4402	BL-4402	S_C136	C4402	Côte d'Ivoire	9	male	456	light
CA9612	BL-A9612	S_C163	CA9612	Côte d'Ivoire	14	female	258	light
LA0774	BL-A0774	S_L412	LA0774	Laos	10	male	132	light
R0103	BL-R0103	S_R054	R0103	Uganda	12	female	324	light
CA4572	BL-A4572	S_C002	A4572	Côte d'Ivoire	10	female	3156	moderate
LA0771	BL-A0771	S_L366	LA0771	Laos	53	male	150	light
R0108	BL-R0108	S_R055	R0108	Uganda	9	female	18	light
CA4314	BL-A4314	S_C046	CA4314	Côte d'Ivoire	10	female	216	light
CA7234	BL-A7234	S_C192	CA7234	Côte d'Ivoire	22	male	246	light
LA0754	BL-A0754	S_L316	LA0754	Laos	7	female	942	light
R0110	BL-R0110	S_R056	R0110	Uganda	9	female	2394	moderate
CA6391	BL-A6391	S_C006	CA6391	Côte d'Ivoire	50	male	138	light
CB1741	BL-B1741	S_C313	CB1741	Côte d'Ivoire	21	female	486	light
CA4372	BL-A4372	S_C007	CA4372	Côte d'Ivoire	8	male	324	light
CB5713	BL-B5713	S_C314	CB5713	Côte d'Ivoire	13	male	258	light
LA1772	BL-A1772	S_L452	LA1772	Laos	16	male	528	light
CA4673	BL-A4673	S_C010	CA4673	Côte d'Ivoire	10	female	384	light
CB8459	BL-B8459	S_C324	CB8459	Côte d'Ivoire	11	female	3234	moderate
LA1692	BL-A1692	S_L457	LA1692	Laos	7	female	312	light
R0084	BL-R0084	S_R043	R0084	Uganda	12	female	270	light
CA8103	BL-A8103	S_C019	CA8103	Côte d'Ivoire	10	male	750	light
R0085	BL-R0085	S_R044	R0085	Uganda	10	male	5406	moderate
CA7884	BL-A7884	S_C026	CA7884	Côte d'Ivoire	6	female	390	light
L7503	BL-7503	S_L233	L7503	Laos	33	female	444	light
P1108	BL-1108	S_P092	P1108	Tanzania	10	male	2070	moderate
R0088	BL-R0088	S_R045	R0088	Uganda	11	male	1440	moderate
CA4622	BL-A4622	S_C030	CA4622	Côte d'Ivoire	23	female	276	light
L9180	BL-9180	S_L238	L9180	Laos	11	male	180	light
R0091	BL-R0091	S_R046	R0091	Uganda	10	female	2316	moderate
L9259	BL-9259	S_L243	L9259	Laos	25	male	108	light
P0042	BL-42	S_P019	P0042	Tanzania	30	female	120	light
R0093	BL-R0093	S_R047	R0093	Uganda	9	male	768	light
CA5283	BL-A5283	S_C035	CA5283	Côte d'Ivoire	7	male	120	light
L9661	BL-9661	S_L246	L9661	Laos	29	female	240	light
P0285	BL-285	S_P110	P0285	Tanzania	7	male	750	light
R0094	BL-R0094	S_R048	R0094	Uganda	9	male	498	light
L9465	BL-9465	S_L247	L9465	Laos	50	male	390	light
P0311	BL-311	S_P113	P0311	Tanzania	14	female	288	light
LA0155	BL-A0155	S_L252	LA0155	Laos	14	male	354	light
P0877	BL-877	S_P047	P0877	Tanzania	11	male	324	light
R0113	BL-R0113	S_R058	R0113	Uganda	10	male	60	light
L7362	BL-7362	S_L212	7362	Laos	12	male	114	light
P1074	BL-1074	S_P044	P1074	Tanzania	9	female	120	light
R0115	BL-R0115	S_R059	R0115	Uganda	10	female	1170	moderate
L7208	BL-7208	S_L254	L7208	Laos	6	male	2910	moderate
P0953	BL-953	S_P022	P0953	Tanzania	17	female	396	light
R0116	BL-R0116	S_R060	R0116	Uganda	10	female	258	light
NA	BL-A2762	S_L569	A2762	Laos	53	male	606	light
P0062	BL-62	S_P018	P0062	Tanzania	18	female	186	light
R0118	BL-R0118	S_R061	R0118	Uganda	12	male	360	light
L9662	BL-9662	S_L297	L9662	Laos	12	male	132	light
P0096	BL-96	S_P020	P0096	Tanzania	14	female	606	light
R0119	BL-R0119	S_R062	R0119	Uganda	10	male	18	light
L7218	BL-7218	S_L294	L7218	Laos	9	male	762	light
P1017	BL-1017	S_P042	P1017	Tanzania	7	female	168	light
R0120	BL-R0120	S_R063	R0120	Uganda	12	female	108	light
CA4581	BL-A4581	S_C093	CA4581	Côte d'Ivoire	40	female	252	light
L9233	BL-9233	S_L298	9233	Laos	30	male	114	light
P0905	BL-905	S_P021	P0905	Tanzania	15	female	180	light
R0123	BL-R0123	S_R065	R0123	Uganda	11	male	2064	moderate
CA4896	BL-A4896	S_C095	CA4896	Côte d'Ivoire	13	female	420	light
L8283	BL-8283	S_L299	8283	Laos	45	female	114	light
P0058	BL-58	S_P030	P0058	Tanzania	10	female	6588	moderate
R0127	BL-R0127	S_R066	R0127	Uganda	10	male	1122	moderate
CA8093	BL-A8093	S_C096	CA8093	Côte d'Ivoire	14	male	690	light
L8664	BL-8664	S_L203	L8664	Laos	6	male	1512	moderate
P1627	BL-1627	S_P253	P1627	Tanzania	11	male	486	light
CA6393	BL-A6393	S_C097	CA6393	Côte d'Ivoire	6	female	552	light
L9610	BL-9610	S_L227	L9610	Laos	11	male	216	light
P0283	BL-283	S_P108	P0283	Tanzania	13	male	222	light
R0129	BL-R0129	S_R068	R0129	Uganda	10	male	48	light
CA6576	BL-A6576	S_C098	CA6576	Côte d'Ivoire	10	male	138	light
L8490	BL-8490	S_L225	L8490	Laos	42	female	1182	moderate
R0130	BL-R0130	S_R069	R0130	Uganda	12	female	468	light
CA5004	BL-A5004	S_C100	CA5004	Côte d'Ivoire	10	female	150	light
LA0101	BL-A0101	S_L617	LA0101	Laos	43	male	372	light
P0345	BL-345	S_P109	P0345	Tanzania	11	female	108	light
R0131	BL-R0131	S_R070	R0131	Uganda	12	male	726	light
CA9617	BL-A9617	S_C102	CA9617	Côte d'Ivoire	8	female	144	light
P0095	BL-95	S_P029	P0095	Tanzania	12	female	1434	moderate
R0137	BL-R0137	S_R071	R0137	Uganda	9	female	354	light
C4062	BL-4062	S_C104	C4062	Côte d'Ivoire	9	female	282	light
L7180	BL-7180	S_L280	7180	Laos	10	male	4320	moderate
P0052	BL-52	S_P027	P0052	Tanzania	35	female	2592	moderate
C3632	BL-3632	S_C108	C3632	Côte d'Ivoire	10	female	558	light
LA0031	BL-A0031	S_L282	A0031	Laos	51	male	198	light
P1061	BL-1061	S_P043	P1061	Tanzania	30	female	234	light
C1751	BL-1751	S_C110	C1751	Côte d'Ivoire	12	male	510	light
L9780	BL-9780	S_L283	L9780	Laos	11	male	138	light
P1016	BL-1016	S_P045	P1016	Tanzania	11	female	318	light
R0157	BL-R0157	S_R074	R0157	Uganda	11	female	144	light
CB6015	BL-B6015	S_C355	CB6015	Côte d'Ivoire	8	male	174	light
L9622	BL-9622	S_L285	L9622	Laos	29	male	1374	moderate
P0117	BL-117	S_P051	P0117	Tanzania	6	female	1650	moderate
R0158	BL-R0158	S_R075	R0158	Uganda	10	male	1152	moderate
L9753	BL-9753	S_L287	L9753	Laos	8	male	2538	moderate
P0879	BL-879	S_P024	P0879	Tanzania	8	female	186	light
CB9113	BL-B9113	S_C347	CB9113	Côte d'Ivoire	12	female	5832	moderate
L7478	BL-7478	S_L239	L7478	Laos	11	female	180	light
P0924	BL-924	S_P025	P0924	Tanzania	10	female	150	light
CB8781	BL-B8781	S_C338	CB8781	Côte d'Ivoire	58	male	708	light
L7039	BL-7039	S_L258	L7039	Laos	6	female	1092	moderate
P0056	BL-56	S_P052	P0056	Tanzania	17	male	2652	moderate
CB2615	BL-B2615	S_C337	CB2615	Côte d'Ivoire	7	female	792	light
LA0061	BL-A0061	S_L231	LA0061	Laos	34	male	480	light
P0123	BL-123	S_P073	P0123	Tanzania	10	female	150	light
R0166	BL-R0166	S_R079	R0166	Uganda	11	female	12	light
CB9206	BL-B9206	S_C335	CB9206	Côte d'Ivoire	16	female	414	light
P0145	BL-145	S_P070	P0145	Tanzania	9	female	204	light
CB8743	BL-B8743	S_C345	CB8743	Côte d'Ivoire	8	male	1224	moderate
L9468	BL-9468	S_L217	L9468	Laos	15	female	102	light
P1106	BL-1106	S_P141	P1106	Tanzania	14	female	636	light
CB8441	BL-B8441	S_C344	CB8441	Côte d'Ivoire	11	male	246	light
L8324	BL-8324	S_L218	8324	Laos	7	male	162	light
P0177	BL-177	S_P066	P0177	Tanzania	7	male	1200	moderate
R0171	BL-R0171	S_R082	R0171	Uganda	11	female	72	light
CB9271	BL-B9271	S_C333	CB9271	Côte d'Ivoire	40	female	138	light
L7607	BL-7607	S_L230	L7607	Laos	27	male	120	light
P1113	BL-1113	S_P093	P1113	Tanzania	16	female	498	light
L7401	BL-7401	S_L250	7401	Laos	13	female	720	light
P0306	BL-306	S_P112	P0306	Tanzania	17	male	222	light
CB7514	BL-B7514	S_C343	CB7514	Côte d'Ivoire	42	female	198	light
L8665	BL-8665	S_L266	L8665	Laos	6	male	1866	moderate
P0305	BL-305	S_P111	P0305	Tanzania	15	male	186	light
CB7473	BL-B7473	S_C330	CB7473	Côte d'Ivoire	7	female	204	light
L9754	BL-9754	S_L267	L9754	Tanzania	6	female	2940	moderate
P1031	BL-1031	S_P139	P1031	Tanzania	32	female	108	light
CB7156	BL-B7156	S_C326	CB7156	Côte d'Ivoire	55	female	102	light
L7194	BL-7194	S_L268	L7194	Laos	8	male	630	light
P0116	BL-116	S_P037	P0116	Tanzania	6	female	1044	moderate
R0176	BL-R0176	S_R087	R0176	Uganda	11	female	498	light
LA0294	BL-A0294	S_L291	LA0294	Laos	7	male	924	light
P0176	BL-176	S_P074	P0176	Tanzania	7	male	564	light
L3264	BL-3264	S_L149	L3264	Laos	40	female	390	light
P1114	BL-1114	S_P087	P1114	Tanzania	8	female	150	light
R0181	BL-R0181	S_R089	R0181	Uganda	9	female	402	light
CB7402	BL-B7402	S_C339	CB7402	Côte d'Ivoire	9	male	3438	moderate
L2133	BL-2133	S_L110	L2133	Laos	38	male	216	light
P0312	BL-312	S_P114	P0312	Tanzania	11	female	1002	moderate
R0183	BL-R0183	S_R090	R0183	Uganda	10	female	600	light
NA	BL-A4211	S_C399	A4211	Côte d'Ivoire	NA	NA	NA	NA	No corresponding data
L7348	BL-7348	S_L171	L7348	Laos	7	male	810	light
P0274	BL-274	S_P106	P0274	Tanzania	15	male	372	light
R0184	BL-R0184	S_R091	R0184	Uganda	9	male	474	light
P1102	BL-1102	S_P088	P1102	Tanzania	38	female	102	light
R0185	BL-R0185	S_R092	R0185	Uganda	12	female	462	light
CB7624	BL-B7624	S_C305	CB7624	Côte d'Ivoire	20	female	516	light
L7181	BL-7181	S_L176	L7181	Laos	7	female	5346	moderate
P0195	BL-195	S_P086	P0195	Tanzania	6	female	276	light
R0186	BL-R0186	S_R093	R0186	Uganda	11	male	108	light
L6996	BL-6996	S_L177	L6996	Laos	43	female	342	light
P0143	BL-143	S_P085	P0143	Tanzania	10	male	102	light
CB2465	BL-B2465	S_C302	CB2465	Côte d'Ivoire	8	male	252	light
R0188	BL-R0188	S_R095	R0188	Uganda	12	female	1152	moderate
L4646	BL-4646	S_L189	L4646	Laos	6	female	102	light
P1736	BL-1736	S_P288	P1736	Tanzania	13	female	534	light
C4293	BL-4293	S_C117	C4293	Côte d'Ivoire	14	male	702	light
LA0252	BL-A0252	S_L271	LA0252	Laos	41	female	138	light
R0236	BL-R0236	S_R097	R0236	Uganda	12	female	186	light
C3622	BL-3622	S_C118	C3622	Côte d'Ivoire	9	female	306	light
L7064	BL-7064	S_L145	L7064	Laos	13	male	348	light
P0556	BL-556	S_P292	P0556	Tanzania	9	female	720	light
CA7576	BL-A7576	S_C119	CA7576	Côte d'Ivoire	51	female	102	light
L6579	BL-6579	S_L138	L6579	Laos	52	male	228	light
R0239	BL-R0239	S_R099	R0239	Uganda	12	female	666	light
C2046	BL-2046	S_C120	C2046	Côte d'Ivoire	14	male	246	light
L3539	BL-3539	S_L137	L3539	Laos	10	male	162	light
P0804	BL-804	S_P321	P0804	Tanzania	10	female	306	light
R0241	BL-R0241	S_R100	R0241	Uganda	12	female	168	light
CA8402	BL-A8402	S_C121	CA8402	Côte d'Ivoire	26	female	246	light
L7177	BL-7177	S_L136	L7177	Laos	33	male	798	light
P0788	BL-788	S_P317	P0788	Tanzania	14	male	462	light
R0242	BL-R0242	S_R101	R0242	Uganda	12	female	858	light
CA7413	BL-A7413	S_C123	CA7413	Côte d'Ivoire	6	male	216	light
L7178	BL-7178	S_L125	L7178	Laos	32	female	516	light
P0806	BL-806	S_P322	P0806	Tanzania	7	female	102	light
R0243	BL-R0243	S_R102	R0243	Uganda	12	male	114	light
C3694	BL-3694	S_C127	C3694	Côte d'Ivoire	6	male	264	light
L7034	BL-7034	S_L124	L7034	Laos	59	male	162	light
P2821	BL-2821	S_P323	P2821	Tanzania	45	female	120	light
R0244	BL-R0244	S_R103	R0244	Uganda	10	male	366	light
C3612	BL-3612	S_C128	3612	Côte d'Ivoire	12	male	294	light
L7333	BL-7333	S_L122	L7333	Laos	59	female	396	light
R0245	BL-R0245	S_R104	R0245	Uganda	12	female	354	light
L7398	BL-7398	S_L106	L7398	Laos	54	male	162	light
P0434	BL-434	S_P199	P0434	Tanzania	10	male	834	light
R0246	BL-R0246	S_R105	R0246	Uganda	12	male	24	light
L7390	BL-7390	S_L105	L7390	Laos	11	male	210	light
P0494	BL-494	S_P206	P0494	Tanzania	10	female	1482	moderate
R0249	BL-R0249	S_R106	R0249	Uganda	11	female	174	light
C4295	BL-4295	S_C140	4295	Côte d'Ivoire	8	male	342	light
P0435	BL-435	S_P200	P0435	Tanzania	8	female	606	light
CA8155	BL-A8155	S_C141	CA8155	Côte d'Ivoire	10	female	120	light
L4954	BL-4954	S_L088	4954	Laos	54	male	132	light
P0514	BL-514	S_P210	P0514	Tanzania	12	female	114	light
R0257	BL-R0257	S_R108	R0257	Uganda	12	female	5676	moderate
C4423	BL-4423	S_C149	C4423	Côte d'Ivoire	10	female	522	light
L3251	BL-3251	S_L052	3251	Laos	46	male	210	light
P0524	BL-524	S_P214	P0524	Tanzania	14	female	156	light
R0275	BL-R0275	S_R109	R0275	Uganda	11	female	798	light
C4377	BL-4377	S_C156	C4377	Côte d'Ivoire	7	female	132	light
P0527	BL-527	S_P217	P0527	Tanzania	8	male	1224	moderate
R0276	BL-R0276	S_R110	R0276	Uganda	7	female	234	light
C4202	BL-4202	S_C165	C4202	Côte d'Ivoire	12	female	780	light
L4357	BL-4357	S_L016	L4357	Laos	29	female	198	light
P0525	BL-525	S_P215	P0525	Tanzania	13	male	276	light
R0281	BL-R0281	S_R111	R0281	Uganda	8	male	942	light
C3706	BL-3706	S_C169	3706	Côte d'Ivoire	8	female	156	light
L5436	BL-5436	S_L011	L5436	Laos	48	female	174	light
P0626	BL-626	S_P269	P0626	Tanzania	6	male	396	light
R0288	BL-R0288	S_R112	R0288	Uganda	6	female	432	light
C1574	BL-1574	S_C180	C1574	Côte d'Ivoire	7	female	168	light
P0081	BL-81	S_P008	P0081	Tanzania	22	female	336	light
C4379	BL-4379	S_C188	C4379	Côte d'Ivoire	20	female	2586	moderate
LA0435	BL-A0435	S_L281	LA0435	Laos	7	female	672	light
P0022	BL-22	S_P011	P0022	Tanzania	50	female	108	light
P0614	BL-614	S_P262	P0614	Tanzania	12	male	2400	moderate
P0057	BL-57	S_P013	P0057	Tanzania	14	male	666	light
CA7643	BL-A7643	S_C103	A7643	Côte d'Ivoire	13	male	132	light
P0045	BL-45	S_P015	P0045	Tanzania	7	female	654	light
P1657	BL-1657	S_P260	P1657	Tanzania	6	female	114	light
CA9612	BL-A9612	S_C122	A9612	Côte d'Ivoire	14	female	258	light
L7206	BL-7206	S_L244	7206	Laos	13	female	174	light
P0063	BL-63	S_P031	P0063	Tanzania	12	male	1386	moderate
P0468	BL-468	S_P248	P0468	Tanzania	6	male	1242	moderate
CA5008	BL-A5008	S_C124	CA5008	Côte d'Ivoire	13	male	150	light
L9144	BL-9144	S_L237	L9144	Laos	8	female	210	light
P0059	BL-59	S_P038	P0059	Tanzania	7	male	4758	moderate
P0476	BL-476	S_P246	P0476	Tanzania	14	female	420	light
L7477	BL-7477	S_L234	L7477	Laos	33	female	192	light
P1018	BL-1018	S_P039	P1018	Tanzania	7	male	156	light
P1585	BL-1585	S_P243	1585	Tanzania	8	female	108	light
C4484	BL-4484	S_C168	C4484	Côte d'Ivoire	13	male	486	light
P0003	BL-3	S_P041	P0003	Tanzania	6	male	198	light
P1584	BL-1584	S_P242	P1584	Tanzania	10	female	324	light
CA7484	BL-A7484	S_C183	CA7484	Côte d'Ivoire	44	male	168	light
P0090	BL-90	S_P035	P0090	Tanzania	47	female	1824	moderate
P1524	BL-1524	S_P237	P1524	Tanzania	8	male	252	light
C3705	BL-3705	S_C179	C3705	Côte d'Ivoire	6	male	684	light
P0043	BL-43	S_P036	P0043	Tanzania	10	male	1374	moderate
P0581	BL-581	S_P235	P0581	Côte d'Ivoire	47	female	1122	moderate
C4383	BL-4383	S_C196	C4383	Côte d'Ivoire	9	male	348	light
P1515	BL-1515	S_P221	P1515	Tanzania	12	male	1740	moderate
P0474	BL-474	S_P249	P0474	Tanzania	17	male	678	light
CA4423	BL-A4423	S_C197	CA4423	Côte d'Ivoire	6	female	1362	moderate
L2302	BL-2302	S_L085	L2302	Laos	22	female	366	light
P0192	BL-192	S_P069	P0192	Tanzania	12	male	270	light
P0477	BL-477	S_P203	P0477	Tanzania	NA	NA	NA	NA	No corresponding data
C3635	BL-3635	S_C199	C3635	Côte d'Ivoire	24	female	1518	moderate
P0237	BL-237	S_P075	P0237	Tanzania	12	female	180	light
P0244	BL-244	S_P187	244	Tanzania	9	female	204	light
CB2033	BL-B2033	S_C204	CB2033	Côte d'Ivoire	18	male	2706	moderate
L3981	BL-3981	S_L073	L3981	Laos	7	female	138	light
P0166	BL-166	S_P076	P0166	Tanzania	10	female	294	light
P0323	BL-323	S_P170	323	Tanzania	12	male	2328	moderate
CB1974	BL-B1974	S_C216	CB1974	Côte d'Ivoire	11	male	4008	moderate
P0153	BL-153	S_P072	P0153	Tanzania	10	male	2058	moderate
P1415	BL-1415	S_P163	P1415	Tanzania	6	male	108	light
CB1753	BL-B1753	S_C221	CB1753	Côte d'Ivoire	8	male	996	light
L1316	BL-1316	S_L064	L1316	Laos	6	female	2016	moderate
P0223	BL-223	S_P079	P0223	Tanzania	13	female	168	light
P1723	BL-1723	S_P329	P1723	Tanzania	17	female	318	light
CB1976	BL-B1976	S_C226	CB1976	Côte d'Ivoire	6	female	1110	moderate
L2785	BL-2785	S_L053	L2785	Laos	6	male	912	light
P2838	BL-2838	S_P327	P2838	Tanzania	6	male	558	light
CB2183	BL-B2183	S_C236	CB2183	Côte d'Ivoire	10	male	210	light
L5682	BL-5682	S_L044	L5682	Laos	44	male	102	light
P0302	BL-302	S_P096	P0302	Tanzania	12	male	240	light
P2837	BL-2837	S_P326	P2837	Tanzania	8	male	1032	moderate
CB1722	BL-B1722	S_C249	CB1722	Côte d'Ivoire	27	female	270	light
P0257	BL-257	S_P097	P0257	Tanzania	16	female	234	light
P0790	BL-790	S_P319	P0790	Tanzania	17	male	114	light
CB0423	BL-B0423	S_C250	CB0423	Côte d'Ivoire	10	male	342	light
P0258	BL-258	S_P098	P0258	Tanzania	14	male	180	light
P1517	BL-1517	S_P309	P1517	Tanzania	7	female	7878	moderate
CB0495	BL-B0495	S_C253	CB0495	Côte d'Ivoire	10	female	264	light
L2877	BL-2877	S_L033	L2877	Laos	8	female	744	light
P0264	BL-264	S_P103	P0264	Tanzania	8	male	582	light
P0765	BL-765	S_P306	P0765	Tanzania	10	female	126	light
CB0623	BL-B0623	S_C257	CB0623	Côte d'Ivoire	6	female	402	light
L4213	BL-4213	S_L029	L4213	Laos	60	male	180	light
P0386	BL-386	S_P104	P0386	Tanzania	9	female	186	light
P0756	BL-756	S_P304	P0756	Tanzania	13	female	306	light
CB2094	BL-B2094	S_C259	CB2094	Côte d'Ivoire	7	female	330	light
P0394	BL-394	S_P107	P0394	Tanzania	6	female	18	light
P0732	BL-732	S_P300	P0732	Tanzania	8	male	792	light
CB1633	BL-B1633	S_C261	CB1633	Côte d'Ivoire	6	male	138	light
L4241	BL-4241	S_L018	L4241	Laos	7	male	204	light
P1317	BL-1317	S_P149	P1317	Tanzania	13	male	1374	moderate
P0703	BL-703	S_P298	P0703	Tanzania	8	male	11664	high
CB0642	BL-B0642	S_C267	CB0642	Côte d'Ivoire	52	female	150	light
P0173	BL-173	S_P158	P0173	Tanzania	12	male	12750	high
P0636	BL-636	S_P294	P0636	Tanzania	14	female	426	light
P1739	BL-1739	S_P290	P1739	Tanzania	6	male	504	light
CB0232	BL-B0232	S_C300	CB0232	Côte d'Ivoire	9	female	312	light
P0213	BL-213	S_P077	P0213	Tanzania	15	male	540	light
P1726	BL-1726	S_P287	P1726	Tanzania	6	female	1290	moderate
P1096	BL-1096	S_P091	P1096	Tanzania	10	male	522	light
P1716	BL-1716	S_P286	P1716	Tanzania	8	female	102	light
L7581	BL-7581	S_L114	L7581	Laos	10	female	534	light
P1703	BL-1703	S_P284	P1703	Tanzania	7	female	714	light
CB7734	BL-B7734	S_C209	CB7734	Côte d'Ivoire	12	female	582	light
P1691	BL-1691	S_P283	P1691	Tanzania	NA	NA	NA	NA	No corresponding data
L7346	BL-7346	S_L126	L7346	Laos	33	female	408	light
P0694	BL-694	S_P279	P0694	Tanzania	10	female	918	light
CB8562	BL-B8562	S_C219	CB8562	Côte d'Ivoire	40	female	522	light
L7190	BL-7190	S_L132	L7190	Laos	33	male	132	light
P0692	BL-692	S_P278	P0692	Tanzania	13	female	168	light
CB8745	BL-B8745	S_C220	CB8745	Côte d'Ivoire	8	female	13530	high
P0682	BL-682	S_P276	P0682	Tanzania	10	male	1080	moderate
CB8746	BL-B8746	S_C230	CB8746	Côte d'Ivoire	9	female	8160	moderate
P0634	BL-634	S_P270	P0634	Tanzania	17	male	1146	moderate
CB8112	BL-B8112	S_C232	CB8112	Côte d'Ivoire	6	male	396	light
L7374	BL-7374	S_L141	L7374	Laos	8	female	3114	moderate
P0620	BL-620	S_P265	P0620	Tanzania	11	female	738	light
CB8823	BL-B8823	S_C233	CB8823	Côte d'Ivoire	10	male	7632	moderate
L7113	BL-7113	S_L143	L7113	Laos	14	female	324	light
P1656	BL-1656	S_P259	P1656	Tanzania	7	male	1140	moderate
CB8171	BL-B8171	S_C234	CB8171	Côte d'Ivoire	23	male	108	light
L7530	BL-7530	S_L154	L7530	Laos	13	male	540	light
P1655	BL-1655	S_P258	P1655	Tanzania	14	female	360	light
CB8811	BL-B8811	S_C237	CB8811	Côte d'Ivoire	52	male	642	light
L7112	BL-7112	S_L158	L7112	Laos	45	female	318	light
P1643	BL-1643	S_P257	P1643	Tanzania	8	male	696	light
CB9674	BL-B9674	S_C239	CB9674	Côte d'Ivoire	7	male	4068	moderate
P1632	BL-1632	S_P254	P1632	Tanzania	25	female	306	light
CB8423	BL-B8423	S_C295	CB8423	Côte d'Ivoire	46	female	180	light
L7580	BL-7580	S_L164	L7580	Laos	46	male	870	light
NA	BL-0656	S_P295	656	Tanzania	8	male	894	light
L7359	BL-7359	S_L192	L7359	Laos	42	male	378	light
L7008	BL-7008	S_L196	L7008	Laos	48	female	300	light
L7270	BL-7270	S_L112	L7270	Laos	29	female	498	light
L7412	BL-7412	S_L161	L7412	Laos	33	female	642	light
LA0254	BL-A0254	S_L375	LA0254	Laos	12	female	108	light
P0064	BL-64	S_P017	P0064	Tanzania	8	female	258	light
CA4654	BL-A4654	S_C013	CA4654	Côte d'Ivoire	8	male	15072	high
CA4503	BL-A4503	S_C031	CA4503	Côte d'Ivoire	16	male	144	light
CA3671	BL-A3671	S_C032	CA3671	Côte d'Ivoire	34	female	294	light
C3612	BL-3612	S_C042	C3612	Côte d'Ivoire	9	male	198	light
CA4611	BL-A4611	S_C064	CA4611	Côte d'Ivoire	38	female	348	light
NA	BL-A6764	S_C067	A6764	Côte d'Ivoire	NA	NA	NA	NA	No corresponding data
CA4651	BL-A4651	S_C074	CA4651	Côte d'Ivoire	27	female	414	light
CA6763	BL-A6763	S_C077	CA6763	Côte d'Ivoire	20	female	342	light
CA4032	BL-A4032	S_C083	CA4032	Côte d'Ivoire	8	male	336	light
CA6762	BL-A6762	S_C088	CA6762	Côte d'Ivoire	45	female	3312	moderate
CA6455	BL-A6455	S_C090	CA6455	Côte d'Ivoire	7	female	150	light
CA4553	BL-A4553	S_C091	CA4553	Côte d'Ivoire	13	male	474	light
CA5103	BL-A5103	S_C092	CA5103	Côte d'Ivoire	9	male	522	light
C3712	BL-3712	S_C130	C3712	Côte d'Ivoire	13	male	168	light
C4205	BL-4205	S_C134	C4205	Côte d'Ivoire	8	male	1482	moderate
C4483	BL-4483	S_C135	C4483	Côte d'Ivoire	10	female	114	light
CA4321	BL-A4321	S_C166	CA4321	Côte d'Ivoire	23	female	114	light
C3673	BL-3673	S_C176	C3673	Côte d'Ivoire	6	female	690	light
C1502	BL-1502	S_C190	C1502	Côte d'Ivoire	6	female	168	light
CB7377	BL-B7377	S_C207	CB7377	Laos	11	female	1002	moderate
CB2271	BL-B2271	S_C208	CB2271	Côte d'Ivoire	25	female	306	light
CB7014	BL-7014	S_C218	CB7014	Côte d'Ivoire	15	male	540	light
CB7232	BL-B7232	S_C243	CB7232	Côte d'Ivoire	43	female	162	light
CB2883	BL-B2883	S_C256	CB2883	Côte d'Ivoire	11	male	1314	moderate
CB2743	BL-B2743	S_C263	CB2743	Côte d'Ivoire	17	male	216	light
CB2074	BL-B2074	S_C275	CB2074	Côte d'Ivoire	11	male	186	light
CB7367	BL-B7367	S_C286	CB7367	Côte d'Ivoire	6	female	360	light
CB2274	BL-B2274	S_C287	B2274	Côte d'Ivoire	6	male	354	light
CB9014	BL-B9014	S_C304	CB9014	Côte d'Ivoire	11	male	2814	moderate
CB0703	BL-B0703	S_C307	B0703	Côte d'Ivoire	11	female	348	light
CB8722	BL-B8722	S_C309	CB8722	Côte d'Ivoire	48	female	186	light
CB7546	BL-B7546	S_C312	CB7546	Côte d'Ivoire	31	female	1920	moderate
CB8456	BL-B8456	S_C323	CB8456	Côte d'Ivoire	6	male	666	light
CB8494	BL-B8494	S_C332	CB8494	Côte d'Ivoire	7	male	1200	moderate
CB7723	BL-B7723	S_C342	CB7723	Côte d'Ivoire	43	female	888	light
CB9251	BL-B9251	S_C350	CB9251	Côte d'Ivoire	60	male	912	light
K0338	BL-K0338	S_K001	K0338	Uganda	12	male	474	light
K0424	BL-K0424	S_K004	K0424	Uganda	8	female	96	light
K0484	BL-K0484	S_K009	K0484	Uganda	10	female	24	light
K0525	BL-K0525	S_K010	K0525	Uganda	9	male	36	light
K0536	BL-K0536	S_K012	K0536	Uganda	8	female	36	light
K0550	BL-K0550	S_K016	K0550	Uganda	9	female	168	light
K0565	BL-K0565	S_K017	K0565	Uganda	10	male	24	light
K0630	BL-K0630	S_K019	K0630	Uganda	12	male	72	light
K0957	BL-K0957	S_K022	K0957	Uganda	7	female	48	light
K1013	BL-K1013	S_K024	K1013	Uganda	9	male	90	light
L4372	BL-4372	S_L008	L4372	Laos	6	female	240	light
L4266	BL-4266	S_L019	L4266	Laos	42	female	372	light
L5113	BL-5113	S_L027	L5113	Laos	8	female	210	light
L4877	BL-4877	S_L038	L4877	Laos	52	female	654	light
L5773	BL-5773	S_L042	L5773	Laos	25	male	192	light
L2186	BL-2186	S_L043	L2186	Laos	10	female	120	light
L3446	BL-3446	S_L072	L3446	Laos	50	male	462	light
L4371	BL-4371	S_L079	L4371	Laos	8	female	258	light
L7453	BL-7453	S_L103	L7453	Laos	11	male	252	light
L7219	BL-7219	S_L121	L7219	Laos	19	female	402	light
L2862	BL-2862	S_L139	L2862	Laos	11	female	150	light
L1762	BL-1762	S_L140	L1762	Laos	9	female	474	light
L7450	BL-7450	S_L151	L7450	Laos	15	female	126	light
L2458	BL-2458	S_L160	L2458	Laos	55	female	228	light
L7191	BL-7191	S_L175	L7191	Laos	31	female	150	light
L4096	BL-4096	S_L188	L4096	Laos	42	male	108	light
L4373	BL-4373	S_L190	L4373	Laos	59	male	114	light
L7025	BL-7025	S_L191	L7025	Laos	29	female	300	light
L8234	BL-8234	S_L209	L8234	Laos	7	male	228	light
L9625	BL-9625	S_L214	9625	Laos	10	female	12822	high
L9726	BL-9726	S_L263	L9726	Laos	14	female	108	light
L9765	BL-9765	S_L273	L9765	Laos	30	female	360	light
L7479	BL-7479	S_L279	7479	Laos	9	male	180	light
L9623	BL-9623	S_L295	L9623	Laos	27	female	510	light
LA1602	BL-A1602	S_L438	LA1602	Laos	48	male	618	light
LA2572	BL-A2572	S_L519	LA2572	Laos	40	female	288	light
LA2832	BL-A2832	S_L537	LA2832	Laos	46	female	270	light
LA2731	BL-A2731	S_L589	LA2731	Laos	35	male	516	light
LA2763	BL-A2763	S_L598	LA2763	Laos	27	female	180	light
LA3131	BL-A3131	S_L614	LA3131	Laos	52	male	216	light
P0121	BL-121	S_P059	P0121	Tanzania	23	female	162	light
P1173	BL-1173	S_P084	P1173	Tanzania	15	female	198	light
P0205	BL-205	S_P095	P0205	Tanzania	13	female	426	light
P0355	BL-355	S_P121	P0355	Tanzania	13	female	108	light
P1284	BL-1284	S_P144	P1284	Tanzania	10	female	534	light
P0362	BL-362	S_P172	P0362	Tanzania	20	female	264	light
P0164	BL-164	S_P183	P0164	Tanzania	14	female	288	light
P0148	BL-148	S_P194	P0148	Tanzania	20	female	120	light
P0613	BL-613	S_P261	P0613	Tanzania	9	female	312	light
P0618	BL-618	S_P264	P0618	Tanzania	49	female	180	light
P0674	BL-674	S_P273	P0674	Tanzania	10	female	168	light
P0486	BL-486	S_P227	P0486	Tanzania	7	female	108	light
P0713	BL-713	S_P299	P0713	Tanzania	18	female	180	light
R0005	BL-R0005	S_R003	R0005	Uganda	6	male	84	light
R0013	BL-R0013	S_R008	R0013	Uganda	6	male	186	light
R0014	BL-R0014	S_R009	R0014	Uganda	7	male	126	light
R0016	BL-R0016	S_R011	R0016	Uganda	7	male	504	light
R0017	BL-R0017	S_R012	R0017	Uganda	6	female	36	light
R0023	BL-R0023	S_R016	R0023	Uganda	8	male	108	light
	BL-R0050	S_R028	R0050	Uganda	6	female	228	light
	BL-R0057	S_R033	R0057	Uganda	8	male	96	light
	BL-R0080	S_R041	R0080	Uganda	9	male	84	light
	BL-R0082	S_R042	R0082	Uganda	10	male	30	light
	BL-R0112	S_R057	R0112	Uganda	10	female	444	light
	BL-R0122	S_R064	R0122	Uganda	12	female	96	light
	BL-R0128	S_R067	R0128	Uganda	10	male	42	light
	BL-R0138	S_R072	R0138	Uganda	9	female	24	light
	BL-R0139	S_R073	R0139	Uganda	11	male	318	light
	BL-R0161	S_R076	R0161	Uganda	10	female	42	light
	BL-R0163	S_R077	R0163	Uganda	7	female	108	light
	BL-R0164	S_R078	R0164	Uganda	11	female	90	light
	BL-R0167	S_R080	R0167	Uganda	12	female	228	light
	BL-R0169	S_R081	R0169	Uganda	12	female	132	light
	BL-R0172	S_R083	R0172	Uganda	11	male	156	light
	BL-R0173	S_R084	R0173	Uganda	11	male	294	light
	BL-R0174	S_R085	R0174	Uganda	12	male	138	light
	BL-R0175	S_R086	R0175	Uganda	12	male	1122	moderate
	BL-R0180	S_R088	R0180	Uganda	12	male	42	light
	BL-R0187	S_R094	R0187	Uganda	12	female	582	light
	BL-R0196	S_R096	R0196	Uganda	10	female	810	light
	BL-R0237	S_R098	R0237	Uganda	12	female	324	light
	BL-R0256	S_R107	R0256	Uganda	11	male	24	light
