## Additional files for "Nanopore-based analysis unravels the genetic landscape and phylogenetic relationships of human-infecting *Trichuris incognita* and *Trichuris trichiura* in Côte d’Ivoire, Uganda, Tanzania, and Laos": Supplementary Data 2.xlsx

### Sheet: Mean_EPG
Country	Sample ID	Mean EPG
Côte d'Ivoire	BL-B8262	156
Côte d'Ivoire	BL-B9631	360
Côte d'Ivoire	BL-B8823	7632
Côte d'Ivoire	BL-B7013	1908
Côte d'Ivoire	BL-B2095	120
Côte d'Ivoire	BL-A4091	204
Côte d'Ivoire	BL-B7721	306
Côte d'Ivoire	BL-A3912	384
Côte d'Ivoire	BL-A3831	210
Côte d'Ivoire	BL-A7193	942
Côte d'Ivoire	BL-A6385	234
Côte d'Ivoire	BL-A4353	1272
Côte d'Ivoire	BL-A4662	2130
Côte d'Ivoire	BL-A4562	2520
Côte d'Ivoire	BL-A4615	1200
Côte d'Ivoire	BL-A8421	654
Côte d'Ivoire	BL-A4663	330
Côte d'Ivoire	BL-A4101	804
Côte d'Ivoire	BL-A6403	108
Côte d'Ivoire	BL-A3993	378
Côte d'Ivoire	BL-A8461	252
Côte d'Ivoire	BL-A8443	522
Côte d'Ivoire	BL-A4341	102
Côte d'Ivoire	BL-A5002	156
Côte d'Ivoire	BL-A5009	2730
Côte d'Ivoire	BL-A4463	12336
Côte d'Ivoire	BL-A4227	138
Côte d'Ivoire	BL-A4244	822
Côte d'Ivoire	BL-A7883	870
Côte d'Ivoire	BL-A4981	666
Côte d'Ivoire	BL-A8102	102
Côte d'Ivoire	BL-A4254	954
Côte d'Ivoire	BL-A4344	204
Côte d'Ivoire	BL-A3611	156
Côte d'Ivoire	BL-A4243	1074
Côte d'Ivoire	BL-A4245	1140
Côte d'Ivoire	BL-A4655	570
Côte d'Ivoire	BL-A8471	852
Côte d'Ivoire	BL-A4252	2226
Côte d'Ivoire	BL-A4905	240
Côte d'Ivoire	BL-A4613	1038
Côte d'Ivoire	BL-A8454	210
Côte d'Ivoire	BL-A3633	810
Côte d'Ivoire	BL-A6896	132
Côte d'Ivoire	BL-A7194	306
Côte d'Ivoire	BL-A5293	198
Côte d'Ivoire	BL-A4694	300
Côte d'Ivoire	BL-A4617	3858
Côte d'Ivoire	BL-A3623	522
Côte d'Ivoire	BL-A4225	492
Côte d'Ivoire	BL-A6384	282
Côte d'Ivoire	BL-A7191	336
Côte d'Ivoire	BL-A4437	1020
Côte d'Ivoire	BL-A4512	474
Côte d'Ivoire	BL-A4616	1854
Côte d'Ivoire	BL-A3694	1446
Côte d'Ivoire	BL-A6325	606
Côte d'Ivoire	BL-A6594	1176
Côte d'Ivoire	BL-B7531	144
Côte d'Ivoire	BL-A4651	3594
Côte d'Ivoire	BL-4301	882
Côte d'Ivoire	BL-A7893	4260
Côte d'Ivoire	BL-A8324	258
Côte d'Ivoire	BL-A8323	744
Côte d'Ivoire	BL-4402	456
Côte d'Ivoire	BL-A9612	258
Côte d'Ivoire	BL-A4572	3156
Côte d'Ivoire	BL-A4314	216
Côte d'Ivoire	BL-A7234	246
Côte d'Ivoire	BL-A6391	138
Côte d'Ivoire	BL-B1741	486
Côte d'Ivoire	BL-A4372	324
Côte d'Ivoire	BL-B5713	258
Côte d'Ivoire	BL-A4673	384
Côte d'Ivoire	BL-B8459	3234
Côte d'Ivoire	BL-A8103	750
Côte d'Ivoire	BL-A7884	390
Côte d'Ivoire	BL-A4622	276
Côte d'Ivoire	BL-A5283	120
Côte d'Ivoire	BL-A4581	252
Côte d'Ivoire	BL-A4896	420
Côte d'Ivoire	BL-A8093	690
Côte d'Ivoire	BL-A6393	552
Côte d'Ivoire	BL-A6576	138
Côte d'Ivoire	BL-A5004	150
Côte d'Ivoire	BL-A9617	144
Côte d'Ivoire	BL-4062	282
Côte d'Ivoire	BL-3632	558
Côte d'Ivoire	BL-1751	510
Côte d'Ivoire	BL-B6015	174
Côte d'Ivoire	BL-B9113	5832
Côte d'Ivoire	BL-B8781	708
Côte d'Ivoire	BL-B2615	792
Côte d'Ivoire	BL-B9206	414
Côte d'Ivoire	BL-B8743	1224
Côte d'Ivoire	BL-B8441	246
Côte d'Ivoire	BL-B9271	138
Côte d'Ivoire	BL-B7514	198
Côte d'Ivoire	BL-B7473	204
Côte d'Ivoire	BL-B7156	102
Côte d'Ivoire	BL-B7402	3438
Côte d'Ivoire	BL-A4211	NA
Côte d'Ivoire	BL-B7624	516
Côte d'Ivoire	BL-B2465	252
Côte d'Ivoire	BL-4293	702
Côte d'Ivoire	BL-3622	306
Côte d'Ivoire	BL-A7576	102
Côte d'Ivoire	BL-2046	246
Côte d'Ivoire	BL-A8402	246
Côte d'Ivoire	BL-A7413	216
Côte d'Ivoire	BL-3694	264
Côte d'Ivoire	BL-3612	294
Côte d'Ivoire	BL-4295	342
Côte d'Ivoire	BL-A8155	120
Côte d'Ivoire	BL-4423	522
Côte d'Ivoire	BL-4377	132
Côte d'Ivoire	BL-4202	780
Côte d'Ivoire	BL-3706	156
Côte d'Ivoire	BL-1574	168
Côte d'Ivoire	BL-4379	2586
Côte d'Ivoire	BL-A7643	132
Côte d'Ivoire	BL-A9612	258
Côte d'Ivoire	BL-A5008	150
Côte d'Ivoire	BL-4484	486
Côte d'Ivoire	BL-A7484	168
Côte d'Ivoire	BL-3705	684
Côte d'Ivoire	BL-581	1122
Côte d'Ivoire	BL-4383	348
Côte d'Ivoire	BL-A4423	1362
Côte d'Ivoire	BL-3635	1518
Côte d'Ivoire	BL-B2033	2706
Côte d'Ivoire	BL-B1974	4008
Côte d'Ivoire	BL-B1753	996
Côte d'Ivoire	BL-B1976	1110
Côte d'Ivoire	BL-B2183	210
Côte d'Ivoire	BL-B1722	270
Côte d'Ivoire	BL-B0423	342
Côte d'Ivoire	BL-B0495	264
Côte d'Ivoire	BL-B0623	402
Côte d'Ivoire	BL-B2094	330
Côte d'Ivoire	BL-B1633	138
Côte d'Ivoire	BL-B0642	150
Côte d'Ivoire	BL-B0232	312
Côte d'Ivoire	BL-B7734	582
Côte d'Ivoire	BL-B8562	522
Côte d'Ivoire	BL-B8745	13530
Côte d'Ivoire	BL-B8746	8160
Côte d'Ivoire	BL-B8112	396
Côte d'Ivoire	BL-B8823	7632
Côte d'Ivoire	BL-B8171	108
Côte d'Ivoire	BL-B8811	642
Côte d'Ivoire	BL-B9674	4068
Côte d'Ivoire	BL-B8423	180
Côte d'Ivoire	BL-A4654	15072
Côte d'Ivoire	BL-A4503	144
Côte d'Ivoire	BL-A3671	294
Côte d'Ivoire	BL-3612	198
Côte d'Ivoire	BL-A4611	348
Côte d'Ivoire	BL-A6764	NA
Côte d'Ivoire	BL-A4651	414
Côte d'Ivoire	BL-A6763	342
Côte d'Ivoire	BL-A4032	336
Côte d'Ivoire	BL-A6762	3312
Côte d'Ivoire	BL-A6455	150
Côte d'Ivoire	BL-A4553	474
Côte d'Ivoire	BL-A5103	522
Côte d'Ivoire	BL-3712	168
Côte d'Ivoire	BL-4205	1482
Côte d'Ivoire	BL-4483	114
Côte d'Ivoire	BL-A4321	114
Côte d'Ivoire	BL-3673	690
Côte d'Ivoire	BL-1502	168
Côte d'Ivoire	BL-B2271	306
Côte d'Ivoire	BL-7014	540
Côte d'Ivoire	BL-B7232	162
Côte d'Ivoire	BL-B2883	1314
Côte d'Ivoire	BL-B2743	216
Côte d'Ivoire	BL-B2074	186
Côte d'Ivoire	BL-B7367	360
Côte d'Ivoire	BL-B2274	354
Côte d'Ivoire	BL-B9014	2814
Côte d'Ivoire	BL-B0703	348
Côte d'Ivoire	BL-B8722	186
Côte d'Ivoire	BL-B7546	1920
Côte d'Ivoire	BL-B8456	666
Côte d'Ivoire	BL-B8494	1200
Côte d'Ivoire	BL-B7723	888
Côte d'Ivoire	BL-B9251	912
Laos	BL-7762	828
Laos	BL-1761	252
Laos	BL-2358	144
Laos	BL-1678	168
Laos	BL-7480	1758
Laos	BL-4058	108
Laos	BL-7619	NA
Laos	BL-A0212	174
Laos	BL-2940	120
Laos	BL-1731	228
Laos	BL-5656	828
Laos	BL-A2582	276
Laos	BL-A1767	216
Laos	BL-A1621	1728
Laos	BL-A1832	216
Laos	BL-A1834	1458
Laos	BL-9325	222
Laos	BL-A1561	132
Laos	BL-A0464	138
Laos	BL-A1733	402
Laos	BL-A0202	618
Laos	BL-A0822	438
Laos	BL-A0122	102
Laos	BL-A0792	1008
Laos	BL-A2482	216
Laos	BL-A2773	270
Laos	BL-A2772	192
Laos	BL-A0103	258
Laos	BL-A0293	1980
Laos	BL-A1634	744
Laos	BL-A2774	2016
Laos	BL-A3122	126
Laos	BL-A1843	108
Laos	BL-A1831	246
Laos	BL-9286	132
Laos	BL-A8661	336
Laos	BL-A2692	198
Laos	BL-A3012	1554
Laos	BL-A2571	186
Laos	BL-A1825	186
Laos	BL-9624	2862
Laos	BL-A2944	150
Laos	BL-A2813	942
Laos	BL-A2965	396
Laos	BL-A2884	1026
Laos	BL-8584	390
Laos	BL-A0017	324
Laos	BL-7764	1278
Laos	BL-A6766	5694
Laos	BL-A1623	312
Laos	BL-A0235	828
Laos	BL-A0107	402
Laos	BL-A2611	372
Laos	BL-A2702	618
Laos	BL-A3111	282
Laos	BL-A3151	342
Laos	BL-A2812	432
Laos	BL-8754	348
Laos	BL-7505	786
Laos	BL-A1606	138
Laos	BL-A0774	132
Laos	BL-A0771	150
Laos	BL-A0754	942
Laos	BL-A1772	528
Laos	BL-A1692	312
Laos	BL-7503	444
Laos	BL-9180	180
Laos	BL-9259	108
Laos	BL-9661	240
Laos	BL-9465	390
Laos	BL-A0155	354
Laos	BL-7362	114
Laos	BL-7208	2910
Laos	BL-A2762	606
Laos	BL-9662	132
Laos	BL-7218	762
Laos	BL-9233	114
Laos	BL-8283	114
Laos	BL-8664	1512
Laos	BL-9610	216
Laos	BL-8490	1182
Laos	BL-A0101	372
Laos	BL-7180	4320
Laos	BL-A0031	198
Laos	BL-9780	138
Laos	BL-9622	1374
Laos	BL-9753	2538
Laos	BL-7478	180
Laos	BL-7039	1092
Laos	BL-A0061	480
Laos	BL-9468	102
Laos	BL-8324	162
Laos	BL-7607	120
Laos	BL-7401	720
Laos	BL-8665	1866
Laos	BL-7194	630
Laos	BL-A0294	924
Laos	BL-3264	390
Laos	BL-2133	216
Laos	BL-7348	810
Laos	BL-7181	5346
Laos	BL-6996	342
Laos	BL-4646	102
Laos	BL-A0252	138
Laos	BL-7064	348
Laos	BL-6579	228
Laos	BL-3539	162
Laos	BL-7177	798
Laos	BL-7178	516
Laos	BL-7034	162
Laos	BL-7333	396
Laos	BL-7398	162
Laos	BL-7390	210
Laos	BL-4954	132
Laos	BL-3251	210
Laos	BL-4357	198
Laos	BL-5436	174
Laos	BL-A0435	672
Laos	BL-7206	174
Laos	BL-9144	210
Laos	BL-7477	192
Laos	BL-2302	366
Laos	BL-3981	138
Laos	BL-1316	2016
Laos	BL-2785	912
Laos	BL-5682	102
Laos	BL-2877	744
Laos	BL-4213	180
Laos	BL-4241	204
Laos	BL-7008	300
Laos	BL-7270	498
Laos	BL-A0254	108
Laos	BL-B7377	1002
Laos	BL-4372	240
Laos	BL-4266	372
Laos	BL-4877	654
Laos	BL-5773	192
Laos	BL-2186	120
Laos	BL-3446	462
Laos	BL-4371	258
Laos	BL-7453	252
Laos	BL-7191	150
Laos	BL-4096	108
Laos	BL-7025	300
Laos	BL-8234	228
Laos	BL-9625	12822
Laos	BL-9726	108
Laos	BL-9765	360
Laos	BL-7479	180
Laos	BL-9623	510
Laos	BL-A1602	618
Laos	BL-A2572	288
Laos	BL-A2832	270
Laos	BL-A2731	516
Laos	BL-A2763	180
Laos	BL-A3131	216
Laos	BL-5802	168
Laos	BL-7581	534
Laos	BL-7346	408
Laos	BL-7190	132
Laos	BL-7374	3114
Laos	BL-7113	324
Laos	BL-7530	540
Laos	BL-7112	318
Laos	BL-7580	870
Laos	BL-7359	378
Laos	BL-7412	642
Laos	BL-5113	210
Laos	BL-7219	402
Laos	BL-2862	150
Laos	BL-1762	474
Laos	BL-7450	126
Laos	BL-2458	228
Laos	BL-4373	114
Tanzania	BL-673	132
Tanzania	BL-1095	1662
Tanzania	BL-840	144
Tanzania	BL-24	2388
Tanzania	BL-238	264
Tanzania	BL-1554	624
Tanzania	BL-313	2178
Tanzania	BL-1333	126
Tanzania	BL-163	3972
Tanzania	BL-861	120
Tanzania	BL-85	7326
Tanzania	BL-222	102
Tanzania	BL-1543	612
Tanzania	BL-314	3642
Tanzania	BL-1344	480
Tanzania	BL-889	468
Tanzania	BL-44	516
Tanzania	BL-136	294
Tanzania	BL-1127	312
Tanzania	BL-535	354
Tanzania	BL-215	126
Tanzania	BL-390	222
Tanzania	BL-1346	414
Tanzania	BL-1178	150
Tanzania	BL-396	10518
Tanzania	BL-161	1122
Tanzania	BL-888	450
Tanzania	BL-15	174
Tanzania	BL-193	1446
Tanzania	BL-174	720
Tanzania	BL-372	168
Tanzania	BL-1163	108
Tanzania	BL-1372	288
Tanzania	BL-842	480
Tanzania	BL-115	3186
Tanzania	BL-1184	114
Tanzania	BL-293	444
Tanzania	BL-1092	354
Tanzania	BL-387	942
Tanzania	BL-1301	150
Tanzania	BL-813	228
Tanzania	BL-1053	306
Tanzania	BL-152	3846
Tanzania	BL-1093	378
Tanzania	BL-194	390
Tanzania	BL-384	378
Tanzania	BL-346	426
Tanzania	BL-839	798
Tanzania	BL-86	1398
Tanzania	BL-167	1356
Tanzania	BL-1425	270
Tanzania	BL-1109	300
Tanzania	BL-388	198
Tanzania	BL-1335	384
Tanzania	BL-1325	1698
Tanzania	BL-91	672
Tanzania	BL-51	750
Tanzania	BL-146	282
Tanzania	BL-141	372
Tanzania	BL-1108	2070
Tanzania	BL-42	120
Tanzania	BL-285	750
Tanzania	BL-311	288
Tanzania	BL-877	324
Tanzania	BL-1074	120
Tanzania	BL-953	396
Tanzania	BL-62	186
Tanzania	BL-96	606
Tanzania	BL-1017	168
Tanzania	BL-905	180
Tanzania	BL-58	6588
Tanzania	BL-1627	486
Tanzania	BL-283	222
Tanzania	BL-345	108
Tanzania	BL-95	1434
Tanzania	BL-52	2592
Tanzania	BL-1061	234
Tanzania	BL-1016	318
Tanzania	BL-117	1650
Tanzania	BL-879	186
Tanzania	BL-924	150
Tanzania	BL-56	2652
Tanzania	BL-123	150
Tanzania	BL-145	204
Tanzania	BL-1106	636
Tanzania	BL-177	1200
Tanzania	BL-1113	498
Tanzania	BL-306	222
Tanzania	BL-305	186
Tanzania	BL-9754	2940
Tanzania	BL-1031	108
Tanzania	BL-116	1044
Tanzania	BL-176	564
Tanzania	BL-1114	150
Tanzania	BL-312	1002
Tanzania	BL-274	372
Tanzania	BL-1102	102
Tanzania	BL-195	276
Tanzania	BL-143	102
Tanzania	BL-1736	534
Tanzania	BL-556	720
Tanzania	BL-804	306
Tanzania	BL-788	462
Tanzania	BL-806	102
Tanzania	BL-2821	120
Tanzania	BL-434	834
Tanzania	BL-494	1482
Tanzania	BL-435	606
Tanzania	BL-514	114
Tanzania	BL-524	156
Tanzania	BL-527	1224
Tanzania	BL-525	276
Tanzania	BL-626	396
Tanzania	BL-81	336
Tanzania	BL-22	108
Tanzania	BL-614	2400
Tanzania	BL-57	666
Tanzania	BL-45	654
Tanzania	BL-1657	114
Tanzania	BL-63	1386
Tanzania	BL-468	1242
Tanzania	BL-59	4758
Tanzania	BL-476	420
Tanzania	BL-1018	156
Tanzania	BL-1585	108
Tanzania	BL-3	198
Tanzania	BL-1584	324
Tanzania	BL-90	1824
Tanzania	BL-1524	252
Tanzania	BL-43	1374
Tanzania	BL-1515	1740
Tanzania	BL-474	678
Tanzania	BL-192	270
Tanzania	BL-477	NA
Tanzania	BL-237	180
Tanzania	BL-244	204
Tanzania	BL-166	294
Tanzania	BL-323	2328
Tanzania	BL-153	2058
Tanzania	BL-1415	108
Tanzania	BL-223	168
Tanzania	BL-1723	318
Tanzania	BL-2838	558
Tanzania	BL-302	240
Tanzania	BL-2837	1032
Tanzania	BL-257	234
Tanzania	BL-790	114
Tanzania	BL-258	180
Tanzania	BL-1517	7878
Tanzania	BL-264	582
Tanzania	BL-765	126
Tanzania	BL-386	186
Tanzania	BL-756	306
Tanzania	BL-394	18
Tanzania	BL-732	792
Tanzania	BL-1317	1374
Tanzania	BL-703	11664
Tanzania	BL-173	12750
Tanzania	BL-636	426
Tanzania	BL-1739	504
Tanzania	BL-213	540
Tanzania	BL-1726	1290
Tanzania	BL-1096	522
Tanzania	BL-1716	102
Tanzania	BL-1703	714
Tanzania	BL-1691	NA
Tanzania	BL-694	918
Tanzania	BL-692	168
Tanzania	BL-682	1080
Tanzania	BL-634	1146
Tanzania	BL-620	738
Tanzania	BL-1656	1140
Tanzania	BL-1655	360
Tanzania	BL-1643	696
Tanzania	BL-1632	306
Tanzania	BL-0656	894
Tanzania	BL-64	258
Tanzania	BL-121	162
Tanzania	BL-1173	198
Tanzania	BL-205	426
Tanzania	BL-355	108
Tanzania	BL-1284	534
Tanzania	BL-362	264
Tanzania	BL-164	288
Tanzania	BL-148	120
Tanzania	BL-613	312
Tanzania	BL-618	180
Tanzania	BL-674	168
Tanzania	BL-486	108
Tanzania	BL-713	180
Uganda	BL-K0418	24
Uganda	BL-K0423	30
Uganda	BL-K0434	36
Uganda	BL-K0455	48
Uganda	BL-K0457	138
Uganda	BL-K0475	18
Uganda	BL-K0530	84
Uganda	BL-K0542	42
Uganda	BL-K0548	24
Uganda	BL-K0549	36
Uganda	BL-K0620	24
Uganda	BL-K0660	36
Uganda	BL-K0723	12
Uganda	BL-K0961	270
Uganda	BL-R0003	372
Uganda	BL-R0004	684
Uganda	BL-R0006	1974
Uganda	BL-R0009	18
Uganda	BL-R0011	384
Uganda	BL-R0012	1386
Uganda	BL-R0015	348
Uganda	BL-R0018	90
Uganda	BL-R0021	270
Uganda	BL-R0022	300
Uganda	BL-R0025	30
Uganda	BL-R0026	318
Uganda	BL-R0034	54
Uganda	BL-R0029	2640
Uganda	BL-R0031	42
Uganda	BL-R0032	738
Uganda	BL-R0033	834
Uganda	BL-R0036	36
Uganda	BL-R0039	24
Uganda	BL-R0041	1188
Uganda	BL-R0051	66
Uganda	BL-R0053	90
Uganda	BL-R0054	294
Uganda	BL-R0056	1266
Uganda	BL-R0058	1788
Uganda	BL-R0062	90
Uganda	BL-R0063	192
Uganda	BL-R0066	24
Uganda	BL-R0070	300
Uganda	BL-R0072	54
Uganda	BL-R0075	810
Uganda	BL-R0095	12
Uganda	BL-R0096	156
Uganda	BL-R0099	264
Uganda	BL-R0101	114
Uganda	BL-R0102	18
Uganda	BL-R0103	324
Uganda	BL-R0108	18
Uganda	BL-R0110	2394
Uganda	BL-R0084	270
Uganda	BL-R0085	5406
Uganda	BL-R0088	1440
Uganda	BL-R0091	2316
Uganda	BL-R0093	768
Uganda	BL-R0094	498
Uganda	BL-R0113	60
Uganda	BL-R0115	1170
Uganda	BL-R0116	258
Uganda	BL-R0118	360
Uganda	BL-R0119	18
Uganda	BL-R0120	108
Uganda	BL-R0123	2064
Uganda	BL-R0127	1122
Uganda	BL-R0129	48
Uganda	BL-R0130	468
Uganda	BL-R0131	726
Uganda	BL-R0137	354
Uganda	BL-R0157	144
Uganda	BL-R0158	1152
Uganda	BL-R0166	12
Uganda	BL-R0171	72
Uganda	BL-R0176	498
Uganda	BL-R0181	402
Uganda	BL-R0183	600
Uganda	BL-R0184	474
Uganda	BL-R0185	462
Uganda	BL-R0186	108
Uganda	BL-R0188	1152
Uganda	BL-R0236	186
Uganda	BL-R0239	666
Uganda	BL-R0241	168
Uganda	BL-R0242	858
Uganda	BL-R0243	114
Uganda	BL-R0244	366
Uganda	BL-R0245	354
Uganda	BL-R0246	24
Uganda	BL-R0249	174
Uganda	BL-R0257	5676
Uganda	BL-R0275	798
Uganda	BL-R0276	234
Uganda	BL-R0281	942
Uganda	BL-R0288	432
Uganda	BL-K0338	474
Uganda	BL-K0424	96
Uganda	BL-K0484	24
Uganda	BL-K0525	36
Uganda	BL-K0536	36
Uganda	BL-K0550	168
Uganda	BL-K0565	24
Uganda	BL-K0630	72
Uganda	BL-K0957	48
Uganda	BL-K1013	90
Uganda	BL-R0005	84
Uganda	BL-R0013	186
Uganda	BL-R0014	126
Uganda	BL-R0016	504
Uganda	BL-R0017	36
Uganda	BL-R0023	108
Uganda	BL-R0050	228
Uganda	BL-R0057	96
Uganda	BL-R0080	84
Uganda	BL-R0082	30
Uganda	BL-R0112	444
Uganda	BL-R0122	96
Uganda	BL-R0128	42
Uganda	BL-R0138	24
Uganda	BL-R0139	318
Uganda	BL-R0161	42
Uganda	BL-R0163	108
Uganda	BL-R0164	90
Uganda	BL-R0167	228
Uganda	BL-R0169	132
Uganda	BL-R0172	156
Uganda	BL-R0173	294
Uganda	BL-R0174	138
Uganda	BL-R0175	1122
Uganda	BL-R0180	42
Uganda	BL-R0187	582
Uganda	BL-R0196	810
Uganda	BL-R0237	324
Uganda	BL-R0256	24
