## Additional files for "Nanopore-based analysis unravels the genetic landscape and phylogenetic relationships of human-infecting *Trichuris incognita* and *Trichuris trichiura* in Côte d’Ivoire, Uganda, Tanzania, and Laos": Supplementary Data 4.xlsx

### Sheet: Haplotype frequency
Haplotypes	Côte d’Ivoire	Laos	Tanzania	Uganda
Hap 1	0.04	0.07	0.07	0.04
Hap 2	0.01
Hap 3	0.01			0.01
Hap 4	0.01			0.01
Hap 5	0.01
Hap 6	0.01	0.01
Hap 7	0.01
Hap 8	0.01	0.01
Hap 9	0.01
Hap 10	0.01
Hap 11	0.01
Hap 12	0.01
Hap 13	0.01
Hap 14	0.01
Hap 15	0.01
Hap 16	0.01		0.01	0.01
Hap 17	0.01
Hap 18	0.01
Hap 19	0.01
Hap 20	0.01
Hap 21	0.01
Hap 22	0.01
Hap 23	0.01
Hap 24	0.01
Hap 25	0.01
Hap 26	0.01
Hap 27	0.01
Hap 28	0.01
Hap 29	0.01
Hap 30	0.01
Hap 31	0.01
Hap 32	0.01
Hap 33	0.01
Hap 34	0.01
Hap 35	0.01
Hap 36	0.01
Hap 37	0.06	0.13	0.01	0.09
Hap 38	0.03	0.07	0.06	0.06
Hap 39	0.05	0.07	0.1	0.07
Hap 40	0.01	0.01	0.01	0.01
Hap 41	0.01		0.01	0.01
Hap 42	0.01	0.01	0.01	0.01
Hap 43	0.01	0.01	0.03	0.01
Hap 44	0.01	0.01	0.01	0.01
Hap 45	0.01	0.01	0.01	0.01
Hap 46	0.01	0.01
Hap 47	0.01	0.01
Hap 48	0.01	0.01	0.03	0.03
Hap 49	0.01	0.01	0.01	0.03
Hap 50	0.01			0.01
Hap 51	0.01
Hap 52	0.01
Hap 53	0.01
Hap 54	0.01			0.01
Hap 55	0.01	0.01	0.01
Hap 56	0.01		0.01
Hap 57	0.01
Hap 58	0.01	0.01	0.01	0.01
Hap 59	0.01		0.01
Hap 60	0.01	0.01		0.01
Hap 61	0.01	0.01		0.01
Hap 62	0.01	0.01
Hap 63	0.01
Hap 64	0.01
Hap 65	0.01
Hap 66	0.01			0.01
Hap 67	0.01
Hap 68	0.01			0.01
Hap 69	0.01	0.01
Hap 70	0.01		0.01
Hap 71	0.01		0.01	0.01
Hap 72	0.01
Hap 73	0.01	0.01	0.01
Hap 74	0.01
Hap 75	0.01	0.01		0.01
Hap 76	0.01	0.01
Hap 77	0.01		0.01
Hap 78	0.01
Hap 79	0.01
Hap 80	0.01
Hap 81	0.01
Hap 82	0.01
Hap 83	0.01
Hap 84	0.01
Hap 85	0.01	0.01
Hap 86	0.01
Hap 87	0.01
Hap 88	0.01
Hap 89	0.01
Hap 90	0.01
Hap 91	0.01
Hap 92	0.01	0.01	0.01	0.01
Hap 93	0.01
Hap 94	0.01
Hap 95	0.01
Hap 96	0.01
Hap 97	0.01
Hap 98	0.01
Hap 99	0.01
Hap 100	0.01
Hap 101	0.01
Hap 102	0.01
Hap 103	0.01
Hap 104	0.01
Hap 105	0.01
Hap 106		0.01
Hap 107		0.01
Hap 108		0.01	0.01
Hap 109		0.01
Hap 110		0.01
Hap 111		0.01	0.01
Hap 112		0.03	0.01
Hap 113		0.01
Hap 114		0.01
Hap 115		0.01	0.01
Hap 116		0.01
Hap 117		0.01
Hap 118		0.01		0.01
Hap 119		0.01
Hap 120		0.01
Hap 121		0.01	0.01
Hap 122		0.01
Hap 123		0.01		0.01
Hap 124		0.01
Hap 125		0.01
Hap 126		0.01
Hap 127			0.01
Hap 128			0.01
Hap 129			0.01
Hap 130			0.01
Hap 131			0.01
Hap 132			0.01
Hap 133			0.01	0.01
Hap 134			0.01
Hap 135			0.01	0.01
Hap 136			0.01
Hap 137			0.01
Hap 138			0.01
Hap 139			0.01
Hap 140			0.01
Hap 141			0.01
Hap 142			0.01
Hap 143			0.01
Hap 144			0.01
Hap 145			0.01
Hap 146				0.01
Hap 147				0.01
Hap 148				0.01
Hap 149				0.01
Hap 150				0.01
Hap 151				0.01
Hap 152				0.01
Hap 153				0.01
Hap 154				0.01
Hap 155				0.01
Hap 156				0.01
Hap 157				0.01
Hap 158				0.01
Hap 159				0.01
Hap 160				0.01
Hap 161				0.01
Hap 162				0.01
Hap 163				0.01
Hap 164				0.01
Hap 165				0.01
Hap 166				0.01
Hap 167				0.01
Hap 168				0.01
Hap 169				0.01
Hap 170				0.01
