## Additional files for "Nanopore-based analysis unravels the genetic landscape and phylogenetic relationships of human-infecting *Trichuris incognita* and *Trichuris trichiura* in Côte d’Ivoire, Uganda, Tanzania, and Laos": Supplementary Data 5.xlsx

### Sheet: BLAST_hit_table
Haplotype	Accession ID	Percentage ID (%)	Sequence length	Assumed Trichuris species	Isolated from
Hap 1	GQ301555.1	100	594	Trichuris trichiura	Human
Hap 2	KJ588135.1	96.911	615	Trichuris trichiura	red tailed guenon
Hap 3	KJ588156.1	96.088	588	Trichuris trichiura	blue monkey
Hap 4	KJ588152.1	97.97	591	Trichuris trichiura	Olive baboon
Hap 5	KJ588156.1	96.429	588	Trichuris trichiura	blue monkey
Hap 6	KJ588152.1	96.785	591	Trichuris trichiura	Olive baboon
Hap 7	KJ588156.1	93.791	612	Trichuris trichiura	blue monkey
Hap 8	KJ588156.1	99.15	588	Trichuris trichiura	blue monkey
Hap 9	KJ588135.1	99.665	597	Trichuris trichiura	red tailed guenon
Hap 10	KJ588135.1	98.995	597	Trichuris trichiura	red tailed guenon
Hap 11	KJ588135.1	98.157	597	Trichuris trichiura	red tailed guenon
Hap 12	KJ588152.1	98.985	591	Trichuris trichiura	Olive baboon
Hap 13	KJ588152.1	98.646	591	Trichuris trichiura	Olive baboon
Hap 14	KJ588135.1	98.827	597	Trichuris trichiura	red tailed guenon
Hap 15	KJ588135.1	98.827	597	Trichuris trichiura	red tailed guenon
Hap 16	KJ588152.1	99.323	591	Trichuris trichiura	Olive baboon
Hap 17	GQ301555.1	98.822	594	Trichuris trichiura	Human
Hap 18	KJ588135.1	98.827	597	Trichuris trichiura	red tailed guenon
Hap 19	GQ301555.1	98.822	594	Trichuris trichiura	Human
Hap 20	GQ301555.1	98.485	594	Trichuris trichiura	Human
Hap 21	GQ301555.1	98.822	594	Trichuris trichiura	Human
Hap 22	GQ301555.1	98.822	594	Trichuris trichiura	Human
Hap 23	KJ588152.1	98.48	592	Trichuris trichiura	Olive baboon
Hap 24	KJ588135.1	98.333	600	Trichuris trichiura	red tailed guenon
Hap 25	KJ588152.1	98.816	591	Trichuris trichiura	Olive baboon
Hap 26	GQ301555.1	98.653	594	Trichuris trichiura	Human
Hap 27	KJ588135.1	98.995	597	Trichuris trichiura	red tailed guenon
Hap 28	GQ301555.1	98.822	594	Trichuris trichiura	Human
Hap 29	KJ588135.1	98.157	597	Trichuris trichiura	red tailed guenon
Hap 30	KJ588135.1	98.995	597	Trichuris trichiura	red tailed guenon
Hap 31	GQ301555.1	98.653	594	Trichuris trichiura	Human
Hap 32	KJ588135.1	98.995	597	Trichuris trichiura	red tailed guenon
Hap 33	GQ301555.1	98.822	594	Trichuris trichiura	Human
Hap 34	KJ588152.1	98.816	591	Trichuris trichiura	Olive baboon
Hap 35	GQ301555.1	98.653	594	Trichuris trichiura	Human
Hap 36	KJ588152.1	98.985	591	Trichuris trichiura	Olive baboon
Hap 37	MN447327.1	100	529	Trichuris sp.	Macaca mulatta
Hap 38	KX961653.1	100	529	Trichuris sp. 8625	African green monkey
Hap 39	KJ588134.1	99.812	532	Trichuris trichiura	Human
Hap 40	KX961653.1	99.248	532	Trichuris sp. 8625	African green monkey
Hap 41	LR743567.1	96.673	541	Trichuris sp.	Papio papio
Hap 42	KX961653.1	98.692	535	Trichuris sp. 8625	African green monkey
Hap 43	LR743565.1	97.932	532	Trichuris trichiura	Chlorocebus aethiops
Hap 44	LR743565.1	96.786	529	Trichuris trichiura	Chlorocebus aethiops
Hap 45	MN447327.1	98.299	529	Trichuris sp.	Macaca mulatta
Hap 46	KX961644.1	97.757	535	Trichuris sp. 8625	African green monkey
Hap 47	LR743572.1	99.071	538	Trichuris sp.	Papio papio
Hap 48	MN447328.1	97.944	535	Trichuris sp. Pa1	Papio anubis
Hap 49	MN447326.1	98.891	541	Trichuris sp. Mm2 GY	Macaca mulatta
Hap 50	KX961653.1	98.11	529	Trichuris sp. 8625	African green monkey
Hap 51	MN447328.1	99.06	532	Trichuris sp. Pa1	Papio anubis
Hap 52	KJ588134.1	97.556	532	Trichuris trichiura	Human
Hap 53	KX961653.1	99.244	529	Trichuris sp. 8625	African green monkey
Hap 54	GQ301551.1	98.684	532	Trichuris sp. ex Papio ursinus NL	Papio hamadryas ursinus
Hap 55	KJ588134.1	99.248	532	Trichuris trichiura	Human
Hap 56	KJ588134.1	98.308	532	Trichuris trichiura	Human
Hap 57	KX961653.1	99.055	529	Trichuris sp. 8625	African green monkey
Hap 58	MN447328.1	98.879	535	Trichuris sp. Pa1	Papio anubis
Hap 59	MN447327.1	99.055	529	Trichuris sp.	Macaca mulatta
Hap 60	KJ588134.1	98.308	532	Trichuris trichiura	Human
Hap 61	KJ588134.1	98.12	532	Trichuris trichiura	Human
Hap 62	KX961653.1	99.433	529	Trichuris sp. 8625	African green monkey
Hap 63	MN447328.1	98.872	532	Trichuris sp. Pa1	Papio anubis
Hap 64	MN447328.1	97.955	538	Trichuris sp. Pa1	Papio anubis
Hap 65	LR743565.1	95.677	532	Trichuris trichiura	Chlorocebus aethiops
Hap 66	MN447328.1	98.692	535	Trichuris sp. Pa1	Papio anubis
Hap 67	MN447327.1	98.866	529	Trichuris sp.	Macaca mulatta
Hap 68	MN447327.1	99.055	529	Trichuris sp.	Macaca mulatta
Hap 69	KX961653.1	99.433	529	Trichuris sp. 8625	African green monkey
Hap 70	MN447328.1	99.624	532	Trichuris sp. Pa1	Papio anubis
Hap 71	KJ588134.1	98.872	532	Trichuris trichiura	Human
Hap 72	KX961653.1	98.11	529	Trichuris sp. 8625	African green monkey
Hap 73	KJ588134.1	98.12	532	Trichuris trichiura	Human
Hap 74	KJ588134.1	99.624	532	Trichuris trichiura	Human
Hap 75	MN447327.1	99.244	529	Trichuris sp.	Macaca mulatta
Hap 76	MN447328.1	98.496	532	Trichuris sp. Pa1	Papio anubis
Hap 77	MN447328.1	98.12	532	Trichuris sp. Pa1	Papio anubis
Hap 78	MN447328.1	98.308	532	Trichuris sp. Pa1	Papio anubis
Hap 79	MN447327.1	98.299	529	Trichuris sp.	Macaca mulatta
Hap 80	MN447327.1	98.11	529	Trichuris sp.	Macaca mulatta
Hap 81	MN447327.1	98.677	529	Trichuris sp.	Macaca mulatta
Hap 82	KJ588134.1	99.248	532	Trichuris trichiura	Human
Hap 83	MN447327.1	98.11	529	Trichuris sp.	Macaca mulatta
Hap 84	KX961653.1	98.308	532	Trichuris sp. 8625	African green monkey
Hap 85	KX961653.1	99.622	529	Trichuris sp. 8625	African green monkey
Hap 86	KX961653.1	99.244	529	Trichuris sp. 8625	African green monkey
Hap 87	KJ588134.1	99.436	532	Trichuris trichiura	Human
Hap 88	GQ301551.1	99.06	532	Trichuris sp. ex Papio ursinus NL	Papio hamadryas ursinus
Hap 89	KX961653.1	98.866	529	Trichuris sp. 8625	African green monkey
Hap 90	MN447327.1	98.866	529	Trichuris sp.	Macaca mulatta
Hap 91	MN447327.1	98.299	529	Trichuris sp.	Macaca mulatta
Hap 92	KJ588134.1	98.496	532	Trichuris trichiura	Human
Hap 93	Trichuris_trichiura_foth	95.283	530	Trichuris trichiura	Human
Hap 94	MN447327.1	98.496	532	Trichuris sp.	Macaca mulatta
Hap 95	KX961653.1	98.488	529	Trichuris sp. 8625	African green monkey
Hap 96	MN447327.1	98.866	529	Trichuris sp.	Macaca mulatta
Hap 97	MN447328.1	99.06	532	Trichuris sp. Pa1	Papio anubis
Hap 98	MN447328.1	98.684	532	Trichuris sp. Pa1	Papio anubis
Hap 99	KJ588134.1	98.12	532	Trichuris trichiura	Human
Hap 100	MN447328.1	97.57	535	Trichuris sp. Pa1	Papio anubis
Hap 101	KX961653.1	97.556	532	Trichuris sp. 8625	African green monkey
Hap 102	KJ588134.1	99.248	532	Trichuris trichiura	Human
Hap 103	MN447328.1	99.06	532	Trichuris sp. Pa1	Papio anubis
Hap 104	KJ588134.1	98.12	532	Trichuris trichiura	Human
Hap 105	KJ588134.1	97.932	532	Trichuris trichiura	Human
Hap 106	KJ588135.1	98.995	597	Trichuris trichiura	red tailed guenon
Hap 107	KJ588152.1	98.985	591	Trichuris trichiura	Olive baboon
Hap 108	KJ588156.1	95.748	588	Trichuris trichiura	blue monkey
Hap 109	KJ588135.1	96.098	615	Trichuris trichiura	red tailed guenon
Hap 110	KJ588135.1	98.66	597	Trichuris trichiura	red tailed guenon
Hap 111	MN447328.1	98.879	535	Trichuris sp. Pa1	Papio anubis
Hap 112	LR743572.1	98.706	541	Trichuris sp.	Papio papio
Hap 113	MN447327.1	99.055	529	Trichuris sp.	Macaca mulatta
Hap 114	KX961644.1	97.744	532	Trichuris sp. 8625	African green monkey
Hap 115	KX961653.1	98.677	529	Trichuris sp. 8625	African green monkey
Hap 116	KX961653.1	98.866	529	Trichuris sp. 8625	African green monkey
Hap 117	KX961653.1	98.308	532	Trichuris sp. 8625	African green monkey
Hap 118	KJ588134.1	97.744	532	Trichuris trichiura	Human
Hap 119	MN447328.1	99.06	532	Trichuris sp. Pa1	Papio anubis
Hap 120	MN447327.1	98.866	529	Trichuris sp.	Macaca mulatta
Hap 121	MN447327.1	98.488	529	Trichuris sp.	Macaca mulatta
Hap 122	MN447327.1	98.866	529	Trichuris sp.	Macaca mulatta
Hap 123	LR743566.1	99.06	532	Trichuris trichiura	Chlorocebus aethiops
Hap 124	MN447327.1	98.11	529	Trichuris sp.	Macaca mulatta
Hap 125	KJ588134.1	99.248	532	Trichuris trichiura	Human
Hap 126	MN447328.1	99.06	532	Trichuris sp. Pa1	Papio anubis
Hap 127	MN447327.1	98.488	529	Trichuris sp.	Macaca mulatta
Hap 128	KJ588152.1	98.985	591	Trichuris trichiura	Olive baboon
Hap 129	GQ301555.1	98.822	594	Trichuris trichiura	Human
Hap 130	KJ588152.1	98.816	591	Trichuris trichiura	Olive baboon
Hap 131	GQ301555.1	98.653	594	Trichuris trichiura	Human
Hap 132	LR743574.1	95.88	534	Trichuris sp.	Papio papio
Hap 133	LR743565.1	97.921	529	Trichuris trichiura	Chlorocebus aethiops
Hap 134	KX961653.1	98.677	529	Trichuris sp. 8625	African green monkey
Hap 135	MN447328.1	98.692	535	Trichuris sp. Pa1	Papio anubis
Hap 136	MN447327.1	97.543	529	Trichuris sp.	Macaca mulatta
Hap 137	MN447327.1	99.055	529	Trichuris sp.	Macaca mulatta
Hap 138	MN447327.1	98.866	529	Trichuris sp.	Macaca mulatta
Hap 139	KX961653.1	98.308	532	Trichuris sp. 8625	African green monkey
Hap 140	KJ588134.1	97.18	532	Trichuris trichiura	Human
Hap 141	MN447327.1	97.921	529	Trichuris sp.	Macaca mulatta
Hap 142	MN447328.1	97.412	541	Trichuris sp. Pa1	Papio anubis
Hap 143	MN447327.1	97.732	529	Trichuris sp.	Macaca mulatta
Hap 144	Trichuris_trichiura_foth	95.66	530	Trichuris trichiura	Human
Hap 145	MN447327.1	97.921	529	Trichuris sp.	Macaca mulatta
Hap 146	KJ588135.1	97.32	597	Trichuris trichiura	red tailed guenon
Hap 147	KJ588152.1	98.646	591	Trichuris trichiura	Olive baboon
Hap 148	KJ588135.1	98.995	597	Trichuris trichiura	red tailed guenon
Hap 149	GQ301555.1	98.822	594	Trichuris trichiura	Human
Hap 150	KJ588164.1	99.074	540	Trichura trichiura	l'hoest monkey
Hap 151	KJ588152.1	98.816	591	Trichuris trichiura	Olive baboon
Hap 152	KJ588135.1	98.827	597	Trichuris trichiura	red tailed guenon
Hap 153	GQ301555.1	98.316	594	Trichuris trichiura	Human
Hap 154	GQ301555.1	96.633	594	Trichuris trichiura	Human
Hap 155	MG656441.1	99.827	579	Trichuris suis	pig
Hap 156	MN447327.1	98.677	529	Trichuris sp.	Macaca mulatta
Hap 157	MN447327.1	98.488	529	Trichuris sp.	Macaca mulatta
Hap 158	MN447327.1	98.866	529	Trichuris sp.	Macaca mulatta
Hap 159	KJ588134.1	98.12	532	Trichuris trichiura	Human
Hap 160	KX961653.1	98.866	529	Trichuris sp. 8625	African green monkey
Hap 161	MN447327.1	98.11	529	Trichuris sp.	Macaca mulatta
Hap 162	KX961653.1	99.244	529	Trichuris sp. 8625	African green monkey
Hap 163	KJ588134.1	97.18	532	Trichuris trichiura	Human
Hap 164	MN447328.1	97.757	535	Trichuris sp. Pa1	Papio anubis
Hap 165	KJ588134.1	98.308	532	Trichuris trichiura	Human
Hap 166	MN447327.1	97.732	529	Trichuris sp.	Macaca mulatta
Hap 167	KX961653.1	98.866	529	Trichuris sp. 8625	African green monkey
Hap 168	MN447327.1	97.353	529	Trichuris sp.	Macaca mulatta
Hap 169	MN447328.1	97.57	535	Trichuris sp. Pa1	Papio anubis
Hap 170	KX961653.1	98.866	529	Trichuris sp. 8625	African green monkey
