## Additional files for "Nanopore-based analysis unravels the genetic landscape and phylogenetic relationships of human-infecting *Trichuris incognita* and *Trichuris trichiura* in Côte d’Ivoire, Uganda, Tanzania, and Laos": Supplementary Data 6.xlsx

### Sheet: metadata_subset@6-18
Patient_ID	Sample_ID	Abhinaya-ID	Country	age	sex	Mean EPG	Intensity	Specie_name
S_L304	L7762	BL-7762	Laos	7	male	828	light	Trichuris trichiura
S_P272	P0673	BL-673	Tanzania	8	female	132	light	Mixed_infection
S_K002	K0418	BL-K0418	Uganda	11	male	24	light	Mixed_infection
S_L130	L1761	BL-1761	Laos	10	female	252	light	Trichuris trichiura
S_P190	P1095	BL-1095	Tanzania	8	female	1662	moderate	Trichuris trichiura
S_K003	K0423	BL-K0423	Uganda	6	female	30	light	Mixed_infection
S_L119	L2358	BL-2358	Laos	9	male	144	light	Trichuris trichiura
S_P005	P0840	BL-840	Tanzania	9	female	144	light	Mixed_infection
S_P050	P0024	BL-24	Tanzania	14	male	2388	moderate	Mixed_infection
S_C264	CB9631	BL-B9631	Cote d'ivoire	17	female	360	light	Mixed_infection
S_K005	K0434	BL-K0434	Uganda	8	female	36	light	Mixed_infection
S_L259	L7480	BL-7480	Laos	6	female	1758	moderate	Trichuris trichiura
S_P067	P0238	BL-238	Tanzania	9	female	264	light	Mixed_infection
S_C268	B8823	BL-B8823	Cote d'ivoire	10	male	7632	moderate	Mixed_infection
S_K006	K0455	BL-K0455	Uganda	12	male	48	light	Mixed_infection
S_P240	P1554	BL-1554	Tanzania	8	male	624	light	Trichuris trichiura
S_C279	CB7013	BL-B7013	Cote d'ivoire	7	female	1908	moderate	Trichuris incognita
S_K007	K0457	BL-K0457	Uganda	8	male	138	light	Mixed_infection
S_P115	P0313	BL-313	Tanzania	8	female	2178	moderate	Mixed_infection
S_C269	CB2095	BL-B2095	Cote d'ivoire	6	male	120	light	Mixed_infection
S_K008	K0475	BL-K0475	Uganda	7	female	18	light	Mixed_infection
S_P126	P1333	BL-1333	Tanzania	15	male	126	light	Mixed_infection
S_P157	P0163	BL-163	Tanzania	16	male	3972	moderate	Mixed_infection
S_K011	K0530	BL-K0530	Uganda	9	female	84	light	Mixed_infection
S_P056	P0085	BL-85	Tanzania	10	male	7326	moderate	Mixed_infection
S_C009	CA7193	BL-A7193	Cote d'ivoire	8	female	942	light	Mixed_infection
S_C016	CA6385	BL-A6385	Cote d'ivoire	6	male	234	light	Mixed_infection
S_K013	K0542	BL-K0542	Uganda	12	male	42	light	Mixed_infection
S_P238	P1543	BL-1543	Tanzania	10	female	612	light	Mixed_infection
S_C017	CA4353	BL-A4353	Cote d'ivoire	9	male	1272	moderate	Mixed_infection
S_K014	K0548	BL-K0548	Uganda	10	female	24	light	Mixed_infection
S_L051	L5802	BL-5802	Laos	11	male	168	light	Mixed_infection
S_C020	CA4662	BL-A4662	Cote d'ivoire	11	female	2130	moderate	Mixed_infection
S_K015	K0549	BL-K0549	Uganda	9	female	36	light	Mixed_infection
S_P116	P0314	BL-314	Tanzania	6	female	3642	moderate	Mixed_infection
S_C021	CA4562	BL-A4562	Cote d'ivoire	7	male	2520	moderate	Mixed_infection
S_P129	P1344	BL-1344	Tanzania	12	male	480	light	Mixed_infection
S_C022	CA4615	BL-A4615	Cote d'ivoire	13	female	1200	moderate	Mixed_infection
S_P007	P0889	BL-889	Tanzania	12	female	468	light	Mixed_infection
S_C023	CA8421	BL-A8421	Cote d'ivoire	9	female	654	light	Mixed_infection
S_K018	K0620	BL-K0620	Uganda	12	female	24	light	Mixed_infection
S_P010	P0044	BL-44	Tanzania	9	female	516	light	Trichuris trichiura
S_C024	CA4663	BL-A4663	Cote d'ivoire	6	female	330	light	Mixed_infection
S_L486	A1767	BL-A1767	Laos	8	male	216	light	Mixed_infection
S_P058	P0136	BL-136	Tanzania	6	male	294	light	Mixed_infection
S_K020	K0660	BL-K0660	Uganda	11	female	36	light	Mixed_infection
S_P180	P1127	BL-1127	Tanzania	9	male	312	light	Mixed_infection
S_C028	CA6403	BL-A6403	Cote d'ivoire	12	male	108	light	Mixed_infection
S_K021	K0723	BL-K0723	Uganda	12	female	12	light	Mixed_infection
S_P231	P0535	BL-535	Tanzania	8	male	354	light	Trichuris trichiura
S_C029	CA3993	BL-A3993	Cote d'ivoire	7	male	378	light	Mixed_infection
S_L464	A1834	BL-A1834	Laos	11	female	1458	moderate	Trichuris trichiura
S_P080	P0215	BL-215	Tanzania	10	female	126	light	Mixed_infection
S_K023	K0961	BL-K0961	Uganda	12	male	270	light	Mixed_infection
S_L463	9325	BL-9325	Laos	11	male	222	light	Trichuris trichiura
S_P117	P0390	BL-390	Tanzania	17	male	222	light	Mixed_infection
S_P130	P1346	BL-1346	Tanzania	10	male	414	light	Mixed_infection
S_C033	CA8461	BL-A8461	Cote d'ivoire	6	female	252	light	Mixed_infection
S_L445	A0464	BL-A0464	Laos	8	male	138	light	Mixed_infection
S_R001	R0003	BL-R0003	Uganda	9	female	372	light	Mixed_infection
S_C034	CA8443	BL-A8443	Cote d'ivoire	10	female	522	light	Mixed_infection
S_L442	LA1733	BL-A1733	Laos	12	male	402	light	Mixed_infection
S_P082	P1178	BL-1178	Tanzania	9	female	150	light	Mixed_infection
S_R002	R0004	BL-R0004	Uganda	6	female	684	light	Trichuris trichiura
S_P118	P0396	BL-396	Tanzania	11	male	10518	high	Trichuris trichiura
S_L365	A0822	BL-A0822	Laos	9	female	438	light	Mixed_infection
S_R004	R0006	BL-R0006	Uganda	9	female	1974	moderate	Mixed_infection
S_C038	CA5009	BL-A5009	Cote d'ivoire	10	female	2730	moderate	Mixed_infection
S_P004	P0888	BL-888	Tanzania	13	female	450	light	Trichuris trichiura
S_R005	R0009	BL-R0009	Uganda	6	female	18	light	Mixed_infection
S_C040	CA4463	BL-A4463	Cote d'ivoire	6	male	12336	high	Mixed_infection
S_P016	P0015	BL-15	Tanzania	8	female	174	light	Trichuris trichiura
S_R006	R0011	BL-R0011	Uganda	7	male	384	light	Mixed_infection
S_C044	CA4227	BL-A4227	Cote d'ivoire	11	female	138	light	Mixed_infection
S_P062	P0193	BL-193	Tanzania	10	male	1446	moderate	Mixed_infection
S_R007	R0012	BL-R0012	Uganda	8	female	1386	moderate	Mixed_infection
S_C045	CA4244	BL-A4244	Cote d'ivoire	15	male	822	light	Mixed_infection
S_L552	LA2773	BL-A2773	Laos	12	male	270	light	Mixed_infection
S_C047	CA7883	BL-A7883	Cote d'ivoire	10	male	870	light	Trichuris incognita
S_P185	P0174	BL-174	Tanzania	10	male	720	light	Mixed_infection
S_R010	R0015	BL-R0015	Uganda	9	male	348	light	Mixed_infection
S_P119	P1163	BL-1163	Tanzania	6	male	108	light	Trichuris trichiura
S_C050	CA4254	BL-A4254	Cote d'ivoire	8	female	954	light	Mixed_infection
S_L520	LA0293	BL-A0293	Laos	8	female	1980	moderate	Mixed_infection
S_C051	CA4344	BL-A4344	Cote d'ivoire	9	female	204	light	Mixed_infection
S_P003	P0842	BL-842	Tanzania	13	female	480	light	Mixed_infection
S_R013	R0018	BL-R0018	Uganda	10	female	90	light	Mixed_infection
S_L513	LA1634	BL-A1634	Laos	6	female	744	light	Mixed_infection
S_P028	P0115	BL-115	Tanzania	11	male	3186	moderate	Trichuris trichiura
S_R014	R0021	BL-R0021	Uganda	6	female	270	light	Mixed_infection
S_C055	CA4243	BL-A4243	Cote d'ivoire	8	male	1074	moderate	Mixed_infection
S_L502	LA2774	BL-A2774	Laos	11	male	2016	moderate	Mixed_infection
S_P061	P1184	BL-1184	Tanzania	7	male	114	light	Mixed_infection
S_R015	R0022	BL-R0022	Uganda	7	male	300	light	Mixed_infection
S_C056	CA4245	BL-A4245	Cote d'ivoire	10	male	1140	moderate	Mixed_infection
S_P169	P0293	BL-293	Tanzania	6	female	444	light	Mixed_infection
S_L415	LA1843	BL-A1843	Laos	10	female	108	light	Mixed_infection
S_C059	CA8471	BL-A8471	Cote d'ivoire	8	female	852	light	Mixed_infection
S_P101	P0387	BL-387	Tanzania	7	male	942	light	Trichuris trichiura
S_R018	R0025	BL-R0025	Uganda	8	male	30	light	Trichuris trichiura
S_L494	L9286	BL-9286	Laos	7	female	132	light	Mixed_infection
S_R019	R0026	BL-R0026	Uganda	6	female	318	light	Mixed_infection
S_C061	CA4905	BL-A4905	Cote d'ivoire	11	female	240	light	Mixed_infection
S_L535	LA8661	BL-A8661	Laos	11	female	336	light	Mixed_infection
S_R020	R0029	BL-R0034	Uganda	7	female	54	light	Mixed_infection
S_C062	CA4613	BL-A4613	Cote d'ivoire	9	female	1038	moderate	Trichuris incognita
S_R021	R0031	BL-R0029	Uganda	8	female	2640	moderate	Mixed_infection
S_C063	CA8454	BL-A8454	Cote d'ivoire	9	female	210	light	Mixed_infection
S_P049	P1053	BL-1053	Tanzania	9	male	306	light	Trichuris trichiura
S_R022	R0032	BL-R0031	Uganda	6	male	42	light	Trichuris trichiura
S_P063	P0152	BL-152	Tanzania	12	male	3846	moderate	Trichuris trichiura
S_R023	R0033	BL-R0032	Uganda	10	male	738	light	Mixed_infection
S_C065	CA3633	BL-A3633	Cote d'ivoire	11	male	810	light	Mixed_infection
S_L413	LA1825	BL-A1825	Laos	8	female	186	light	Mixed_infection
S_P140	P1093	BL-1093	Tanzania	12	female	378	light	Mixed_infection
S_R024	R0034	BL-R0033	Uganda	8	male	834	light	Trichuris trichiura
S_C066	CA6896	BL-A6896	Cote d'ivoire	9	male	132	light	Trichuris incognita
S_L204	L9624	BL-9624	Laos	11	female	2862	moderate	Mixed_infection
S_P186	P0194	BL-194	Tanzania	8	male	390	light	Trichuris trichiura
S_R025	R0036	BL-R0036	Uganda	9	female	36	light	Mixed_infection
S_C069	CA7194	BL-A7194	Cote d'ivoire	11	female	306	light	Trichuris incognita
S_P100	P0384	BL-384	Tanzania	18	female	378	light	Mixed_infection
S_R026	R0039	BL-R0039	Uganda	6	male	24	light	Mixed_infection
S_C070	CA5293	BL-A5293	Cote d'ivoire	12	male	198	light	Trichuris incognita
S_L612	LA2813	BL-A2813	Laos	11	female	942	light	Trichuris trichiura
S_P120	P0346	BL-346	Tanzania	8	male	426	light	Mixed_infection
S_R027	R0041	BL-R0041	Uganda	6	male	1188	moderate	Mixed_infection
S_C071	CA4694	BL-A4694	Cote d'ivoire	13	female	300	light	Mixed_infection
S_C072	CA4617	BL-A4617	Cote d'ivoire	8	male	3858	moderate	Trichuris incognita
S_L616	LA2965	BL-A2965	Laos	8	male	396	light	Mixed_infection
S_P002	P0839	BL-839	Tanzania	10	male	798	light	Trichuris trichiura
S_R029	R0051	BL-R0051	Uganda	6	female	66	light	Trichuris trichiura
S_C073	CA3623	BL-A3623	Cote d'ivoire	6	male	522	light	Mixed_infection
S_L631	LA2884	BL-A2884	Laos	7	female	1026	moderate	Mixed_infection
S_P033	P0086	BL-86	Tanzania	8	male	1398	moderate	Trichuris trichiura
S_R030	R0053	BL-R0053	Uganda	6	female	90	light	Mixed_infection
S_C075	CA4225	BL-A4225	Cote d'ivoire	12	male	492	light	Trichuris incognita
S_L310	L8584	BL-8584	Laos	14	female	390	light	Trichuris trichiura
S_P064	P0167	BL-167	Tanzania	8	female	1356	moderate	Trichuris trichiura
S_R031	R0054	BL-R0054	Uganda	6	male	294	light	Mixed_infection
S_C076	CA6384	BL-A6384	Cote d'ivoire	12	male	282	light	Mixed_infection
S_L319	LA0017	BL-A0017	Laos	11	male	324	light	Trichuris trichiura
S_P166	P1425	BL-1425	Tanzania	12	female	270	light	Mixed_infection
S_R032	R0056	BL-R0056	Uganda	6	female	1266	moderate	Mixed_infection
S_L349	L7764	BL-7764	Laos	9	male	1278	moderate	Mixed_infection
S_P191	P1109	BL-1109	Tanzania	8	male	300	light	Trichuris trichiura
S_C078	CA6766	BL-A6766	Laos	6	female	5694	moderate	Trichuris incognita
S_L496	LA1623	BL-A1623	Laos	11	male	312	light	Trichuris trichiura
S_P102	P0388	BL-388	Tanzania	6	female	198	light	Mixed_infection
S_R034	R0058	BL-R0058	Uganda	6	male	1788	moderate	Mixed_infection
S_L585	LA0235	BL-A0235	Laos	9	male	828	light	Mixed_infection
S_P124	P1335	BL-1335	Tanzania	10	male	384	light	Mixed_infection
S_R035	R0062	BL-R0062	Uganda	6	female	90	light	Mixed_infection
S_C080	CA4437	BL-A4437	Cote d'ivoire	8	male	1020	moderate	Mixed_infection
S_L599	LA0107	BL-A0107	Laos	10	female	402	light	Mixed_infection
S_P151	P1325	BL-1325	Tanzania	6	female	1698	moderate	Trichuris trichiura
S_R036	R0063	BL-R0063	Uganda	6	female	192	light	Mixed_infection
S_C081	CA4512	BL-A4512	Cote d'ivoire	9	male	474	light	Mixed_infection
S_R037	R0066	BL-R0066	Uganda	7	male	24	light	Trichuris trichiura
S_C082	CA4616	BL-A4616	Cote d'ivoire	8	male	1854	moderate	Trichuris incognita
S_R038	R0070	BL-R0070	Uganda	6	female	300	light	Mixed_infection
S_P060	P0146	BL-146	Tanzania	12	male	282	light	Mixed_infection
S_R039	R0072	BL-R0072	Uganda	6	female	54	light	Mixed_infection
S_C084	CA3694	BL-A3694	Cote d'ivoire	13	male	1446	moderate	Mixed_infection
S_R040	R0075	BL-R0075	Uganda	6	female	810	light	Mixed_infection
S_C086	CA6325	BL-A6325	Cote d'ivoire	10	male	606	light	Trichuris incognita
S_L592	LA3151	BL-A3151	Laos	8	male	342	light	Trichuris trichiura
S_R049	R0095	BL-R0095	Uganda	9	male	12	light	Mixed_infection
S_C087	CA6594	BL-A6594	Cote d'ivoire	6	male	1176	moderate	Trichuris incognita
S_R050	R0096	BL-R0096	Uganda	10	female	156	light	Mixed_infection
S_L360	L8754	BL-8754	Laos	11	male	348	light	Trichuris trichiura
S_R051	R0099	BL-R0099	Uganda	11	female	264	light	Mixed_infection
S_C162	CA7893	BL-A7893	Cote d'ivoire	9	male	4260	moderate	Mixed_infection
S_L358	L7505	BL-7505	Laos	11	female	786	light	Mixed_infection
S_R052	R0101	BL-R0101	Uganda	9	female	114	light	Trichuris trichiura
S_C132	CA8324	BL-A8324	Cote d'ivoire	7	male	258	light	Mixed_infection
S_C142	CA8323	BL-A8323	Cote d'ivoire	14	male	744	light	Mixed_infection
S_L437	LA1606	BL-A1606	Laos	9	male	138	light	Mixed_infection
S_R053	R0102	BL-R0102	Uganda	9	female	18	light	Mixed_infection
S_C136	C4402	BL-4402	Cote d'ivoire	9	male	456	light	Mixed_infection
S_C163	CA9612	BL-A9612	Cote d'ivoire	14	female	258	light	Mixed_infection
S_L412	LA0774	BL-A0774	Laos	10	male	132	light	Mixed_infection
S_R054	R0103	BL-R0103	Uganda	12	female	324	light	Mixed_infection
S_C002	A4572	BL-A4572	Cote d'ivoire	10	female	3156	moderate	Trichuris incognita
S_R055	R0108	BL-R0108	Uganda	9	female	18	light	Mixed_infection
S_C046	CA4314	BL-A4314	Cote d'ivoire	10	female	216	light	Mixed_infection
S_L316	LA0754	BL-A0754	Laos	7	female	942	light	Trichuris trichiura
S_R056	R0110	BL-R0110	Uganda	9	female	2394	moderate	Mixed_infection
S_C007	CA4372	BL-A4372	Cote d'ivoire	8	male	324	light	Mixed_infection
S_C314	CB5713	BL-B5713	Cote d'ivoire	13	male	258	light	Mixed_infection
S_L452	LA1772	BL-A1772	Laos	16	male	528	light	Mixed_infection
S_C010	CA4673	BL-A4673	Cote d'ivoire	10	female	384	light	Mixed_infection
S_C324	CB8459	BL-B8459	Cote d'ivoire	11	female	3234	moderate	Mixed_infection
S_L457	LA1692	BL-A1692	Laos	7	female	312	light	Mixed_infection
S_R043	R0084	BL-R0084	Uganda	12	female	270	light	Mixed_infection
S_C019	CA8103	BL-A8103	Cote d'ivoire	10	male	750	light	Mixed_infection
S_R044	R0085	BL-R0085	Uganda	10	male	5406	moderate	Mixed_infection
S_C026	CA7884	BL-A7884	Cote d'ivoire	6	female	390	light	Mixed_infection
S_P092	P1108	BL-1108	Tanzania	10	male	2070	moderate	Trichuris trichiura
S_R045	R0088	BL-R0088	Uganda	11	male	1440	moderate	Mixed_infection
S_L238	L9180	BL-9180	Laos	11	male	180	light	Trichuris trichiura
S_R046	R0091	BL-R0091	Uganda	10	female	2316	moderate	Mixed_infection
S_R047	R0093	BL-R0093	Uganda	9	male	768	light	Mixed_infection
S_C035	CA5283	BL-A5283	Cote d'ivoire	7	male	120	light	Trichuris incognita
S_P110	P0285	BL-285	Tanzania	7	male	750	light	Trichuris trichiura
S_R048	R0094	BL-R0094	Uganda	9	male	498	light	Mixed_infection
S_P113	P0311	BL-311	Tanzania	14	female	288	light	Mixed_infection
S_L252	LA0155	BL-A0155	Laos	14	male	354	light	Mixed_infection
S_P047	P0877	BL-877	Tanzania	11	male	324	light	Trichuris trichiura
S_R058	R0113	BL-R0113	Uganda	10	male	60	light	Mixed_infection
S_L212	7362	BL-7362	Laos	12	male	114	light	Mixed_infection
S_P044	P1074	BL-1074	Tanzania	9	female	120	light	Mixed_infection
S_R059	R0115	BL-R0115	Uganda	10	female	1170	moderate	Trichuris trichiura
S_L254	L7208	BL-7208	Laos	6	male	2910	moderate	Trichuris trichiura
S_P022	P0953	BL-953	Tanzania	17	female	396	light	Trichuris trichiura
S_R060	R0116	BL-R0116	Uganda	10	female	258	light	Trichuris trichiura
S_P018	P0062	BL-62	Tanzania	18	female	186	light	Mixed_infection
S_R061	R0118	BL-R0118	Uganda	12	male	360	light	Mixed_infection
S_L297	L9662	BL-9662	Laos	12	male	132	light	Trichuris trichiura
S_P020	P0096	BL-96	Tanzania	14	female	606	light	Trichuris trichiura
S_R062	R0119	BL-R0119	Uganda	10	male	18	light	Mixed_infection
S_L294	L7218	BL-7218	Laos	9	male	762	light	Trichuris trichiura
S_P042	P1017	BL-1017	Tanzania	7	female	168	light	Mixed_infection
S_R063	R0120	BL-R0120	Uganda	12	female	108	light	Mixed_infection
S_P021	P0905	BL-905	Tanzania	15	female	180	light	Mixed_infection
S_R065	R0123	BL-R0123	Uganda	11	male	2064	moderate	Mixed_infection
S_C095	CA4896	BL-A4896	Cote d'ivoire	13	female	420	light	Mixed_infection
S_P030	P0058	BL-58	Tanzania	10	female	6588	moderate	Trichuris trichiura
S_R066	R0127	BL-R0127	Uganda	10	male	1122	moderate	Mixed_infection
S_C096	CA8093	BL-A8093	Cote d'ivoire	14	male	690	light	Trichuris incognita
S_L203	L8664	BL-8664	Laos	6	male	1512	moderate	Mixed_infection
S_P253	P1627	BL-1627	Tanzania	11	male	486	light	Trichuris trichiura
S_C097	CA6393	BL-A6393	Cote d'ivoire	6	female	552	light	Mixed_infection
S_L227	L9610	BL-9610	Laos	11	male	216	light	Mixed_infection
S_P108	P0283	BL-283	Tanzania	13	male	222	light	Trichuris trichiura
S_R068	R0129	BL-R0129	Uganda	10	male	48	light	Mixed_infection
S_C098	CA6576	BL-A6576	Cote d'ivoire	10	male	138	light	Mixed_infection
S_R069	R0130	BL-R0130	Uganda	12	female	468	light	Mixed_infection
S_C100	CA5004	BL-A5004	Cote d'ivoire	10	female	150	light	Mixed_infection
S_P109	P0345	BL-345	Tanzania	11	female	108	light	Trichuris trichiura
S_R070	R0131	BL-R0131	Uganda	12	male	726	light	Mixed_infection
S_C102	CA9617	BL-A9617	Cote d'ivoire	8	female	144	light	Mixed_infection
S_P029	P0095	BL-95	Tanzania	12	female	1434	moderate	Trichuris trichiura
S_R071	R0137	BL-R0137	Uganda	9	female	354	light	Trichuris trichiura
S_C104	C4062	BL-4062	Cote d'ivoire	9	female	282	light	Trichuris incognita
S_L280	7180	BL-7180	Laos	10	male	4320	moderate	Mixed_infection
S_C108	C3632	BL-3632	Cote d'ivoire	10	female	558	light	Mixed_infection
S_C110	C1751	BL-1751	Cote d'ivoire	12	male	510	light	Mixed_infection
S_L283	L9780	BL-9780	Laos	11	male	138	light	Mixed_infection
S_P045	P1016	BL-1016	Tanzania	11	female	318	light	Mixed_infection
S_R074	R0157	BL-R0157	Uganda	11	female	144	light	Trichuris trichiura
S_C355	CB6015	BL-B6015	Cote d'ivoire	8	male	174	light	Mixed_infection
S_P051	P0117	BL-117	Tanzania	6	female	1650	moderate	Trichuris trichiura
S_R075	R0158	BL-R0158	Uganda	10	male	1152	moderate	Mixed_infection
S_L287	L9753	BL-9753	Laos	8	male	2538	moderate	Mixed_infection
S_P024	P0879	BL-879	Tanzania	8	female	186	light	Mixed_infection
S_C347	CB9113	BL-B9113	Cote d'ivoire	12	female	5832	moderate	Trichuris incognita
S_L239	L7478	BL-7478	Laos	11	female	180	light	Mixed_infection
S_P025	P0924	BL-924	Tanzania	10	female	150	light	Mixed_infection
S_L258	L7039	BL-7039	Laos	6	female	1092	moderate	Trichuris trichiura
S_P052	P0056	BL-56	Tanzania	17	male	2652	moderate	Trichuris trichiura
S_C337	CB2615	BL-B2615	Cote d'ivoire	7	female	792	light	Mixed_infection
S_P073	P0123	BL-123	Tanzania	10	female	150	light	Mixed_infection
S_R079	R0166	BL-R0166	Uganda	11	female	12	light	Trichuris trichiura
S_C335	CB9206	BL-B9206	Cote d'ivoire	16	female	414	light	Mixed_infection
S_P070	P0145	BL-145	Tanzania	9	female	204	light	Mixed_infection
S_C345	CB8743	BL-B8743	Cote d'ivoire	8	male	1224	moderate	Mixed_infection
S_L217	L9468	BL-9468	Laos	15	female	102	light	Mixed_infection
S_P141	P1106	BL-1106	Tanzania	14	female	636	light	Mixed_infection
S_C344	CB8441	BL-B8441	Cote d'ivoire	11	male	246	light	Trichuris incognita
S_L218	8324	BL-8324	Laos	7	male	162	light	Mixed_infection
S_P066	P0177	BL-177	Tanzania	7	male	1200	moderate	Trichuris trichiura
S_R082	R0171	BL-R0171	Uganda	11	female	72	light	Trichuris trichiura
S_P093	P1113	BL-1113	Tanzania	16	female	498	light	Mixed_infection
S_L250	7401	BL-7401	Laos	13	female	720	light	Mixed_infection
S_P112	P0306	BL-306	Tanzania	17	male	222	light	Trichuris trichiura
S_L266	L8665	BL-8665	Laos	6	male	1866	moderate	Mixed_infection
S_P111	P0305	BL-305	Tanzania	15	male	186	light	Mixed_infection
S_C330	CB7473	BL-B7473	Cote d'ivoire	7	female	204	light	Mixed_infection
S_L267	L9754	BL-9754	Tanzania	6	female	2940	moderate	Trichuris trichiura
S_L268	L7194	BL-7194	Laos	8	male	630	light	Trichuris trichiura
S_P037	P0116	BL-116	Tanzania	6	female	1044	moderate	Trichuris trichiura
S_R087	R0176	BL-R0176	Uganda	11	female	498	light	Trichuris incognita
S_L291	LA0294	BL-A0294	Laos	7	male	924	light	Trichuris trichiura
S_P074	P0176	BL-176	Tanzania	7	male	564	light	Trichuris trichiura
S_P087	P1114	BL-1114	Tanzania	8	female	150	light	Mixed_infection
S_R089	R0181	BL-R0181	Uganda	9	female	402	light	Mixed_infection
S_C339	CB7402	BL-B7402	Cote d'ivoire	9	male	3438	moderate	Mixed_infection
S_P114	P0312	BL-312	Tanzania	11	female	1002	moderate	Mixed_infection
S_R090	R0183	BL-R0183	Uganda	10	female	600	light	Mixed_infection
S_L171	L7348	BL-7348	Laos	7	male	810	light	Mixed_infection
S_P106	P0274	BL-274	Tanzania	15	male	372	light	Trichuris trichiura
S_R091	R0184	BL-R0184	Uganda	9	male	474	light	Mixed_infection
S_R092	R0185	BL-R0185	Uganda	12	female	462	light	Mixed_infection
S_L176	L7181	BL-7181	Laos	7	female	5346	moderate	Trichuris trichiura
S_P086	P0195	BL-195	Tanzania	6	female	276	light	Mixed_infection
S_R093	R0186	BL-R0186	Uganda	11	male	108	light	Trichuris trichiura
S_P085	P0143	BL-143	Tanzania	10	male	102	light	Mixed_infection
S_C302	CB2465	BL-B2465	Cote d'ivoire	8	male	252	light	Mixed_infection
S_R095	R0188	BL-R0188	Uganda	12	female	1152	moderate	Mixed_infection
S_L189	L4646	BL-4646	Laos	6	female	102	light	Trichuris trichiura
S_P288	P1736	BL-1736	Tanzania	13	female	534	light	Trichuris trichiura
S_C117	C4293	BL-4293	Cote d'ivoire	14	male	702	light	Mixed_infection
S_R097	R0236	BL-R0236	Uganda	12	female	186	light	Mixed_infection
S_C118	C3622	BL-3622	Cote d'ivoire	9	female	306	light	Mixed_infection
S_L145	L7064	BL-7064	Laos	13	male	348	light	Mixed_infection
S_P292	P0556	BL-556	Tanzania	9	female	720	light	Mixed_infection
S_R099	R0239	BL-R0239	Uganda	12	female	666	light	Mixed_infection
S_C120	C2046	BL-2046	Cote d'ivoire	14	male	246	light	Mixed_infection
S_L137	L3539	BL-3539	Laos	10	male	162	light	Mixed_infection
S_P321	P0804	BL-804	Tanzania	10	female	306	light	Trichuris trichiura
S_R100	R0241	BL-R0241	Uganda	12	female	168	light	Mixed_infection
S_P317	P0788	BL-788	Tanzania	14	male	462	light	Mixed_infection
S_R101	R0242	BL-R0242	Uganda	12	female	858	light	Mixed_infection
S_C123	CA7413	BL-A7413	Cote d'ivoire	6	male	216	light	Mixed_infection
S_P322	P0806	BL-806	Tanzania	7	female	102	light	Trichuris trichiura
S_R102	R0243	BL-R0243	Uganda	12	male	114	light	Mixed_infection
S_C127	C3694	BL-3694	Cote d'ivoire	6	male	264	light	Mixed_infection
S_R103	R0244	BL-R0244	Uganda	10	male	366	light	Mixed_infection
S_C128	3612	BL-3612	Cote d'ivoire	12	male	294	light	Trichuris incognita
S_R104	R0245	BL-R0245	Uganda	12	female	354	light	Mixed_infection
S_P199	P0434	BL-434	Tanzania	10	male	834	light	Mixed_infection
S_R105	R0246	BL-R0246	Uganda	12	male	24	light	Mixed_infection
S_L105	L7390	BL-7390	Laos	11	male	210	light	Trichuris trichiura
S_P206	P0494	BL-494	Tanzania	10	female	1482	moderate	Mixed_infection
S_R106	R0249	BL-R0249	Uganda	11	female	174	light	Mixed_infection
S_C140	4295	BL-4295	Cote d'ivoire	8	male	342	light	Mixed_infection
S_P200	P0435	BL-435	Tanzania	8	female	606	light	Mixed_infection
S_C141	CA8155	BL-A8155	Cote d'ivoire	10	female	120	light	Mixed_infection
S_P210	P0514	BL-514	Tanzania	12	female	114	light	Mixed_infection
S_R108	R0257	BL-R0257	Uganda	12	female	5676	moderate	Trichuris trichiura
S_C149	C4423	BL-4423	Cote d'ivoire	10	female	522	light	Mixed_infection
S_P214	P0524	BL-524	Tanzania	14	female	156	light	Mixed_infection
S_R109	R0275	BL-R0275	Uganda	11	female	798	light	Mixed_infection
S_C156	C4377	BL-4377	Cote d'ivoire	7	female	132	light	Mixed_infection
S_P217	P0527	BL-527	Tanzania	8	male	1224	moderate	Trichuris trichiura
S_R110	R0276	BL-R0276	Uganda	7	female	234	light	Trichuris trichiura
S_C165	C4202	BL-4202	Cote d'ivoire	12	female	780	light	Mixed_infection
S_P215	P0525	BL-525	Tanzania	13	male	276	light	Trichuris trichiura
S_R111	R0281	BL-R0281	Uganda	8	male	942	light	Mixed_infection
S_C169	3706	BL-3706	Cote d'ivoire	8	female	156	light	Trichuris incognita
S_P269	P0626	BL-626	Tanzania	6	male	396	light	Mixed_infection
S_R112	R0288	BL-R0288	Uganda	6	female	432	light	Mixed_infection
S_C180	C1574	BL-1574	Cote d'ivoire	7	female	168	light	Mixed_infection
S_L281	LA0435	BL-A0435	Laos	7	female	672	light	Mixed_infection
S_P262	P0614	BL-614	Tanzania	12	male	2400	moderate	Mixed_infection
S_P013	P0057	BL-57	Tanzania	14	male	666	light	Trichuris trichiura
S_C103	A7643	BL-A7643	Cote d'ivoire	13	male	132	light	Mixed_infection
S_P015	P0045	BL-45	Tanzania	7	female	654	light	Mixed_infection
S_P260	P1657	BL-1657	Tanzania	6	female	114	light	Mixed_infection
S_L244	7206	BL-7206	Laos	13	female	174	light	Trichuris trichiura
S_P031	P0063	BL-63	Tanzania	12	male	1386	moderate	Mixed_infection
S_P248	P0468	BL-468	Tanzania	6	male	1242	moderate	Trichuris trichiura
S_C124	CA5008	BL-A5008	Cote d'ivoire	13	male	150	light	Mixed_infection
S_L237	L9144	BL-9144	Laos	8	female	210	light	Mixed_infection
S_P038	P0059	BL-59	Tanzania	7	male	4758	moderate	Mixed_infection
S_P246	P0476	BL-476	Tanzania	14	female	420	light	Trichuris trichiura
S_P039	P1018	BL-1018	Tanzania	7	male	156	light	Mixed_infection
S_P243	1585	BL-1585	Tanzania	8	female	108	light	Mixed_infection
S_C168	C4484	BL-4484	Cote d'ivoire	13	male	486	light	Mixed_infection
S_P041	P0003	BL-3	Tanzania	6	male	198	light	Mixed_infection
S_P242	P1584	BL-1584	Tanzania	10	female	324	light	Mixed_infection
S_P237	P1524	BL-1524	Tanzania	8	male	252	light	Mixed_infection
S_C179	C3705	BL-3705	Cote d'ivoire	6	male	684	light	Trichuris incognita
S_P036	P0043	BL-43	Tanzania	10	male	1374	moderate	Mixed_infection
S_C196	C4383	BL-4383	Cote d'ivoire	9	male	348	light	Mixed_infection
S_P221	P1515	BL-1515	Tanzania	12	male	1740	moderate	Trichuris trichiura
S_P249	P0474	BL-474	Tanzania	17	male	678	light	Trichuris trichiura
S_C197	CA4423	BL-A4423	Cote d'ivoire	6	female	1362	moderate	Mixed_infection
S_P069	P0192	BL-192	Tanzania	12	male	270	light	Mixed_infection
S_P075	P0237	BL-237	Tanzania	12	female	180	light	Mixed_infection
S_P187	244	BL-244	Tanzania	9	female	204	light	Mixed_infection
S_C204	CB2033	BL-B2033	Cote d'ivoire	18	male	2706	moderate	Mixed_infection
S_L073	L3981	BL-3981	Laos	7	female	138	light	Mixed_infection
S_P076	P0166	BL-166	Tanzania	10	female	294	light	Mixed_infection
S_P170	323	BL-323	Tanzania	12	male	2328	moderate	Trichuris trichiura
S_C216	CB1974	BL-B1974	Cote d'ivoire	11	male	4008	moderate	Mixed_infection
S_P072	P0153	BL-153	Tanzania	10	male	2058	moderate	Mixed_infection
S_P163	P1415	BL-1415	Tanzania	6	male	108	light	Mixed_infection
S_C221	CB1753	BL-B1753	Cote d'ivoire	8	male	996	light	Trichuris incognita
S_L064	L1316	BL-1316	Laos	6	female	2016	moderate	Trichuris trichiura
S_P079	P0223	BL-223	Tanzania	13	female	168	light	Mixed_infection
S_P329	P1723	BL-1723	Tanzania	17	female	318	light	Mixed_infection
S_C226	CB1976	BL-B1976	Cote d'ivoire	6	female	1110	moderate	Mixed_infection
S_L053	L2785	BL-2785	Laos	6	male	912	light	Trichuris trichiura
S_P327	P2838	BL-2838	Tanzania	6	male	558	light	Mixed_infection
S_C236	CB2183	BL-B2183	Cote d'ivoire	10	male	210	light	Mixed_infection
S_P096	P0302	BL-302	Tanzania	12	male	240	light	Mixed_infection
S_P326	P2837	BL-2837	Tanzania	8	male	1032	moderate	Trichuris trichiura
S_P097	P0257	BL-257	Tanzania	16	female	234	light	Trichuris trichiura
S_P319	P0790	BL-790	Tanzania	17	male	114	light	Mixed_infection
S_C250	CB0423	BL-B0423	Cote d'ivoire	10	male	342	light	Mixed_infection
S_P098	P0258	BL-258	Tanzania	14	male	180	light	Mixed_infection
S_P309	P1517	BL-1517	Tanzania	7	female	7878	moderate	Trichuris trichiura
S_C253	CB0495	BL-B0495	Cote d'ivoire	10	female	264	light	Mixed_infection
S_L033	L2877	BL-2877	Laos	8	female	744	light	Trichuris trichiura
S_P103	P0264	BL-264	Tanzania	8	male	582	light	Trichuris trichiura
S_P306	P0765	BL-765	Tanzania	10	female	126	light	Mixed_infection
S_C257	CB0623	BL-B0623	Cote d'ivoire	6	female	402	light	Mixed_infection
S_P104	P0386	BL-386	Tanzania	9	female	186	light	Mixed_infection
S_P304	P0756	BL-756	Tanzania	13	female	306	light	Trichuris trichiura
S_C259	CB2094	BL-B2094	Cote d'ivoire	7	female	330	light	Mixed_infection
S_P107	P0394	BL-394	Tanzania	6	female	18	light	Mixed_infection
S_P300	P0732	BL-732	Tanzania	8	male	792	light	Mixed_infection
S_C261	CB1633	BL-B1633	Cote d'ivoire	6	male	138	light	Mixed_infection
S_L018	L4241	BL-4241	Laos	7	male	204	light	Trichuris trichiura
S_P149	P1317	BL-1317	Tanzania	13	male	1374	moderate	Trichuris trichiura
S_P298	P0703	BL-703	Tanzania	8	male	11664	high	Mixed_infection
S_P158	P0173	BL-173	Tanzania	12	male	12750	high	Trichuris trichiura
S_P294	P0636	BL-636	Tanzania	14	female	426	light	Trichuris trichiura
S_P290	P1739	BL-1739	Tanzania	6	male	504	light	Trichuris trichiura
S_C300	CB0232	BL-B0232	Cote d'ivoire	9	female	312	light	Mixed_infection
S_P077	P0213	BL-213	Tanzania	15	male	540	light	Mixed_infection
S_P287	P1726	BL-1726	Tanzania	6	female	1290	moderate	Trichuris trichiura
S_P091	P1096	BL-1096	Tanzania	10	male	522	light	Mixed_infection
S_P286	P1716	BL-1716	Tanzania	8	female	102	light	Mixed_infection
S_L114	L7581	BL-7581	Laos	10	female	534	light	Trichuris trichiura
S_P284	P1703	BL-1703	Tanzania	7	female	714	light	Trichuris trichiura
S_C209	CB7734	BL-B7734	Cote d'ivoire	12	female	582	light	Mixed_infection
S_P279	P0694	BL-694	Tanzania	10	female	918	light	Mixed_infection
S_P278	P0692	BL-692	Tanzania	13	female	168	light	Mixed_infection
S_C220	CB8745	BL-B8745	Cote d'ivoire	8	female	13530	high	Mixed_infection
S_P276	P0682	BL-682	Tanzania	10	male	1080	moderate	Trichuris trichiura
S_C230	CB8746	BL-B8746	Cote d'ivoire	9	female	8160	moderate	Mixed_infection
S_P270	P0634	BL-634	Tanzania	17	male	1146	moderate	Trichuris trichiura
S_C232	CB8112	BL-B8112	Cote d'ivoire	6	male	396	light	Mixed_infection
S_L141	L7374	BL-7374	Laos	8	female	3114	moderate	Trichuris trichiura
S_P265	P0620	BL-620	Tanzania	11	female	738	light	Trichuris trichiura
S_C233	CB8823	BL-B8823	Cote d'ivoire	10	male	7632	moderate	Mixed_infection
S_L143	L7113	BL-7113	Laos	14	female	324	light	Mixed_infection
S_P259	P1656	BL-1656	Tanzania	7	male	1140	moderate	Trichuris trichiura
S_L154	L7530	BL-7530	Laos	13	male	540	light	Trichuris trichiura
S_P258	P1655	BL-1655	Tanzania	14	female	360	light	Trichuris trichiura
S_P257	P1643	BL-1643	Tanzania	8	male	696	light	Trichuris trichiura
S_C239	CB9674	BL-B9674	Cote d'ivoire	7	male	4068	moderate	Trichuris incognita
S_L375	LA0254	BL-A0254	Laos	12	female	108	light	Trichuris trichiura
S_P017	P0064	BL-64	Tanzania	8	female	258	light	Trichuris trichiura
S_C013	CA4654	BL-A4654	Cote d'ivoire	8	male	15072	high	Mixed_infection
S_C031	CA4503	BL-A4503	Cote d'ivoire	16	male	144	light	Mixed_infection
S_C042	C3612	BL-3612	Cote d'ivoire	9	male	198	light	Mixed_infection
S_C083	CA4032	BL-A4032	Cote d'ivoire	8	male	336	light	Mixed_infection
S_C090	CA6455	BL-A6455	Cote d'ivoire	7	female	150	light	Mixed_infection
S_C091	CA4553	BL-A4553	Cote d'ivoire	13	male	474	light	Mixed_infection
S_C092	CA5103	BL-A5103	Cote d'ivoire	9	male	522	light	Mixed_infection
S_C130	C3712	BL-3712	Cote d'ivoire	13	male	168	light	Mixed_infection
S_C134	C4205	BL-4205	Cote d'ivoire	8	male	1482	moderate	Mixed_infection
S_C135	C4483	BL-4483	Cote d'ivoire	10	female	114	light	Mixed_infection
S_C176	C3673	BL-3673	Cote d'ivoire	6	female	690	light	Mixed_infection
S_C190	C1502	BL-1502	Cote d'ivoire	6	female	168	light	Mixed_infection
S_C207	CB7377	BL-B7377	Laos	11	female	1002	moderate	Mixed_infection
S_C218	CB7014	BL-7014	Cote d'ivoire	15	male	540	light	Mixed_infection
S_C256	CB2883	BL-B2883	Cote d'ivoire	11	male	1314	moderate	Mixed_infection
S_C263	CB2743	BL-B2743	Cote d'ivoire	17	male	216	light	Mixed_infection
S_C275	CB2074	BL-B2074	Cote d'ivoire	11	male	186	light	Mixed_infection
S_C286	CB7367	BL-B7367	Cote d'ivoire	6	female	360	light	Mixed_infection
S_C287	B2274	BL-B2274	Cote d'ivoire	6	male	354	light	Mixed_infection
S_C304	CB9014	BL-B9014	Cote d'ivoire	11	male	2814	moderate	Mixed_infection
S_C307	B0703	BL-B0703	Cote d'ivoire	11	female	348	light	Mixed_infection
S_C323	CB8456	BL-B8456	Cote d'ivoire	6	male	666	light	Mixed_infection
S_C332	CB8494	BL-B8494	Cote d'ivoire	7	male	1200	moderate	Mixed_infection
S_K001	K0338	BL-K0338	Uganda	12	male	474	light	Mixed_infection
S_K004	K0424	BL-K0424	Uganda	8	female	96	light	Mixed_infection
S_K009	K0484	BL-K0484	Uganda	10	female	24	light	Mixed_infection
S_K010	K0525	BL-K0525	Uganda	9	male	36	light	Mixed_infection
S_K012	K0536	BL-K0536	Uganda	8	female	36	light	Mixed_infection
S_K016	K0550	BL-K0550	Uganda	9	female	168	light	Mixed_infection
S_K017	K0565	BL-K0565	Uganda	10	male	24	light	Mixed_infection
S_K019	K0630	BL-K0630	Uganda	12	male	72	light	Mixed_infection
S_K022	K0957	BL-K0957	Uganda	7	female	48	light	Mixed_infection
S_K024	K1013	BL-K1013	Uganda	9	male	90	light	Mixed_infection
S_L008	L4372	BL-4372	Laos	6	female	240	light	Mixed_infection
S_L027	L5113	BL-5113	Laos	8	female	210	light	Mixed_infection
S_L043	L2186	BL-2186	Laos	10	female	120	light	Mixed_infection
S_L079	L4371	BL-4371	Laos	8	female	258	light	Mixed_infection
S_L103	L7453	BL-7453	Laos	11	male	252	light	Trichuris trichiura
S_L139	L2862	BL-2862	Laos	11	female	150	light	Mixed_infection
S_L140	L1762	BL-1762	Laos	9	female	474	light	Trichuris trichiura
S_L151	L7450	BL-7450	Laos	15	female	126	light	Mixed_infection
S_L209	L8234	BL-8234	Laos	7	male	228	light	Mixed_infection
S_L214	9625	BL-9625	Laos	10	female	12822	high	Trichuris trichiura
S_L263	L9726	BL-9726	Laos	14	female	108	light	Mixed_infection
S_L279	7479	BL-7479	Laos	9	male	180	light	Mixed_infection
S_P084	P1173	BL-1173	Tanzania	15	female	198	light	Trichuris trichiura
S_P095	P0205	BL-205	Tanzania	13	female	426	light	Mixed_infection
S_P121	P0355	BL-355	Tanzania	13	female	108	light	Mixed_infection
S_P144	P1284	BL-1284	Tanzania	10	female	534	light	Mixed_infection
S_P183	P0164	BL-164	Tanzania	14	female	288	light	Mixed_infection
S_P261	P0613	BL-613	Tanzania	9	female	312	light	Mixed_infection
S_P273	P0674	BL-674	Tanzania	10	female	168	light	Mixed_infection
S_P227	P0486	BL-486	Tanzania	7	female	108	light	Mixed_infection
S_P299	P0713	BL-713	Tanzania	18	female	180	light	Mixed_infection
S_R003	R0005	BL-R0005	Uganda	6	male	84	light	Mixed_infection
S_R008	R0013	BL-R0013	Uganda	6	male	186	light	Mixed_infection
S_R009	R0014	BL-R0014	Uganda	7	male	126	light	Mixed_infection
S_R011	R0016	BL-R0016	Uganda	7	male	504	light	Mixed_infection
S_R012	R0017	BL-R0017	Uganda	6	female	36	light	Mixed_infection
S_R016	R0023	BL-R0023	Uganda	8	male	108	light	Mixed_infection
S_R028	R0050	BL-R0050	Uganda	6	female	228	light	Mixed_infection
S_R033	R0057	BL-R0057	Uganda	8	male	96	light	Mixed_infection
S_R041	R0080	BL-R0080	Uganda	9	male	84	light	Mixed_infection
S_R042	R0082	BL-R0082	Uganda	10	male	30	light	Mixed_infection
S_R057	R0112	BL-R0112	Uganda	10	female	444	light	Mixed_infection
S_R064	R0122	BL-R0122	Uganda	12	female	96	light	Mixed_infection
S_R067	R0128	BL-R0128	Uganda	10	male	42	light	Mixed_infection
S_R072	R0138	BL-R0138	Uganda	9	female	24	light	Mixed_infection
S_R073	R0139	BL-R0139	Uganda	11	male	318	light	Mixed_infection
S_R076	R0161	BL-R0161	Uganda	10	female	42	light	Mixed_infection
S_R077	R0163	BL-R0163	Uganda	7	female	108	light	Mixed_infection
S_R078	R0164	BL-R0164	Uganda	11	female	90	light	Mixed_infection
S_R080	R0167	BL-R0167	Uganda	12	female	228	light	Mixed_infection
S_R081	R0169	BL-R0169	Uganda	12	female	132	light	Trichuris trichiura
S_R083	R0172	BL-R0172	Uganda	11	male	156	light	Mixed_infection
S_R084	R0173	BL-R0173	Uganda	11	male	294	light	Mixed_infection
S_R085	R0174	BL-R0174	Uganda	12	male	138	light	Mixed_infection
S_R086	R0175	BL-R0175	Uganda	12	male	1122	moderate	Mixed_infection
S_R088	R0180	BL-R0180	Uganda	12	male	42	light	Mixed_infection
S_R094	R0187	BL-R0187	Uganda	12	female	582	light	Mixed_infection
S_R096	R0196	BL-R0196	Uganda	10	female	810	light	Mixed_infection
S_R098	R0237	BL-R0237	Uganda	12	female	324	light	Mixed_infection
S_R107	R0256	BL-R0256	Uganda	11	male	24	light	Mixed_infection
