## Additional files for "Nanopore-based analysis unravels the genetic landscape and phylogenetic relationships of human-infecting *Trichuris incognita* and *Trichuris trichiura* in Côte d’Ivoire, Uganda, Tanzania, and Laos": Supplementary Data 7.xlsx

### Sheet: Tabelle1
Primer	Primer Sequence
P01-REV	GAGCCCGTTCCGTAGCCTCGTCTGATCTGAGG
P02-REV	TGGCACCGATTA TAGCCTCGTCTGATCTGAGG
P03-REV	GACATACAATGATAGCCTCGTCTGATCTGAGG
P04-REV	ATGGTCTACTAC TAGCCTCGTCTGATCTGAGG
P05-REV	CCACTTGGATAG TAGCCTCGTCTGATCTGAGG
P06-REV	CGATTATGGCAC TAGCCTCGTCTGATCTGAGG
P07-REV	CTTACGAGGCAT TAGCCTCGTCTGATCTGAGG
P08-REV	GTCCACCCTGGGTAGCCTCGTCTGATCTGAGG
