## Additional files for "Nanopore-based analysis unravels the genetic landscape and phylogenetic relationships of human-infecting *Trichuris incognita* and *Trichuris trichiura* in Côte d’Ivoire, Uganda, Tanzania, and Laos": Supplementary Data 8.xlsx

### Sheet: ITS2_refseq
S/N	Accession No.	Name	Host	Country	Fragment Length	Sequencing technology
1	AY439019	Trichuris ovis	Ovis aries	Scotland	458	BigDye Terminator
2	FN543136	Trichuris muris		Spain	433	Sanger dideoxy
3	FR849690	Trichuris sp. H39	Cricetidae rodents	Spain	484	Sanger dideoxy
4	FR849691	Trichuris sp. H40	Cricetidae rodents	Spain	483	Sanger dideoxy
5	FR849693	Trichuris sp. H42	Cricetidae rodents	Spain	480	Sanger dideoxy
6	FR849695	Trichuris sp. H44	Cricetidae rodents	Spain	481	Sanger dideoxy
7	GQ301551	Trichuris sp. ex Papio ursinus NL-2009	Papio hamadryas ursinus	South Africa	532	Sanger dideoxy
8	GQ301553	Trichuris sp. ex Papio ursinus NL-2009	Papio hamadryas ursinus	South Africa	535	Sanger dideoxy
9	GQ301554	T. trichiura	Papio hamadryas ursinus	South Africa	580	Sanger dideoxy
10	GQ301555	T. trichiura	Homo sapiens	Cameroon	594	Sanger dideoxy
11	HQ844233	Trichuris sp. NMG-2010	Ovis aries	China	445	Unknown
12	JF680987	Trichuris ovis	Ovis aries	Ireland	458	Unknown
13	JF690952	Trichuris sp. ex Camelus bactrianus JP-2011	Camelus bactrianus	Czech	426	Sanger dideoxy
14	KJ588133	Trichuris sp. HU12	Homo sapiens	Uganda	529	Sanger dideoxy
15	KJ588134	T. trichiura	Homo sapiens	Uganda	532	Sanger dideoxy
16	KJ588135	T. trichiura	Cercopithecus ascanius	Uganda	597	Sanger dideoxy
17	KJ588142	T. trichiura	Procolobus rufonitratus	Uganda	543	Sanger dideoxy
18	KJ588147	T. trichiura	Lophocebus albigena	Uganda	591	Sanger dideoxy
19	KJ588152	T. trichiura	Papio anubis	Uganda	591	Sanger dideoxy
20	KJ588156	T. trichiura	Cercopithecus mitis	Uganda	588	Sanger dideoxy
21	KJ588160	T. trichiura	P. troglodytes	Uganda	575	Sanger dideoxy
22	KJ588164	T. trichiura	Allochrocebus lhoesti	Uganda	591	Sanger dideoxy
23	KJ588165	T. trichiura	Cercopithecus mitis	Uganda	578	Sanger dideoxy
24	KJ588166	T. trichiura	Colobus guereza	Uganda	543	Sanger dideoxy
25	KJ588167	T. trichiura	Colobus guereza	Uganda	540	Sanger
26	KL363401	Trichuris suis	Sus scrofa	Denmark	579	Illumina HiSeq
27	KL363419	Trichuris suis	Sus scrofa	Denmark	577	Illumina HiSeq
28	KL367758	Trichuris suis	Sus scrofa	Denmark	577	Illumina HiSeq
29	KP336476	Trichuris sp. MCTV	Macaca fuscata	Italy	555	Sanger dideoxy
30	KP336477	Trichuris sp. MCTV	Macaca fuscata	Japan	555	Sanger dideoxy
31	KP336483	Trichuris sp. CH	Chlorocebus aethiops	Italy	578	Sanger dideoxy
32	KP336484	Trichuris sp. CH	Chlorocebus aethiops	Italy	577	Sanger dideoxy
33	KT186234	Trichuris sp. GHL-2013	Trachypithecus francoisi	China	548	Sanger dideoxy
34	KT581252	Trichuris discolor	Capreolus capreolus	China	458	Sanger dideoxy
35	KX961642	Trichuris sp. 8610	Chlorocebus aethiops sabaeus	West Indies	529	Sanger dideoxy
36	KX961643	Trichuris sp. 8624	Chlorocebus aethiops sabaeus	West Indies	538	Sanger dideoxy
37	KX961644	Trichuris sp. 8625	Chlorocebus aethiops sabaeus	West Indies	532	Sanger dideoxy
38	KX961653	Trichuris sp. 8987	Chlorocebus aethiops sabaeus	West Indies	529	Sanger dideoxy
39	LC320148	Trichuris discolor	Cervus nippon	Japan	458	Sanger dideoxy
40	LC377164	Trichuris sp. S4	Rattus norvegicus	Japan	449	Sanger dideoxy
41	LC500223	Trichuris sp. C1	Rattus rattus	Japan	435	Sanger dideoxy
42	LC512871	Trichuris sp. 10-YT-2019	Thryonomys swinderianus	Ghana	416	Unknown
43	LC512872	Trichuris sp. 11-YT-2019	Thryonomys swinderianus	Ghana	416	Unknown
44	LR535751	Trichuris sp. 8610	Macaca sylvanus	Spain	545	Unknown
45	LR743565	Trichuris sp. 1 ARS-2017	Chlorocebus aethiops	Spain	529	Unknown
46	LR743566	Trichuris sp. 1 ARS-2017	Chlorocebus aethiops	Spain	532	Unknown
47	LR743567	Trichuris sp. 1 ARS-2017	Chlorocebus aethiops	Spain	538	Unknown
48	LR743568	Trichuris sp. 1 ARS-2017	Chlorocebus aethiops	Spain	535	Unknown
49	LR743569	Trichuris sp. 1 ARS-2017	Chlorocebus aethiops	Spain	514	Unknown
50	LR743572	Trichuris sp. 1 ARS-2017	Papio papio	Spain	538	Unknown
51	LR743571	Trichuris sp. 1 ARS-2017	Papio papio	Spain	536	Unknown
52	LR743570	Trichuris sp. 1 ARS-2017	Papio papio	Spain	529	Unknown
53	LR743573	Trichuris sp. 1 ARS-2017	Papio papio	Spain	532	Unknown
54	LR743574	Trichuris sp. 1 ARS-2017	Papio papio	Spain	529	Unknown
55	MG007679	Trichuris sp. 2 ARS-2017	Bandicota indica	Thailand	426	Sanger dideoxy
56	MG007680	Trichuris sp. 2 ARS-2017	Mus pahari	Thailand	437	Sanger dideoxy
57	MG007681	Trichuris sp. 2 ARS-2017	Bandicota indica	Thailand	427	Sanger dideoxy
58	MG007682	Trichuris sp. 2 ARS-2017	Bandicota indica	Thailand	424	Sanger dideoxy
59	MG007683	Trichuris sp. 2 ARS-2017	Bandicota indica	Thailand	450	Sanger dideoxy
60	MG007711	Trichuris sp. 1 ARS-2017	Sundamys muelleri	Malaysia	304	Sanger dideoxy
61	MG007715	Trichuris sp. 1 ARS-2017	Sundamys muelleri	Malaysia	316	Sanger dideoxy
62	MG656438	Trichuris suis	Sus scrofa	China	580	Sanger dideoxy
63	MG656439	Trichuris suis	Sus scrofa	China	582	Sanger dideoxy
64	MG656440	Trichuris suis	Sus scrofa	China	581	Sanger dideoxy
65	MG656441	Trichuris suis	Sus scrofa	China	579	Sanger dideoxy
66	MG656442	Trichuris suis	Sus scrofa	China	587	Sanger dideoxy
67	MG656443	Trichuris suis	Sus scrofa	China	581	Sanger dideoxy
68	MG656444	Trichuris suis	Sus scrofa	China	580	Sanger dideoxy
69	MN428343	Trichuris sp. R6628-homo	Bandicota indica	Thailand	426	Sanger dideoxy
70	MN428344	Trichuris sp. R7153 C1	Mus pahari	Thailand	422	Sanger dideoxy
71	MN428345	Trichuris sp. R7153 C2	Mus pahari	Thailand	435	Sanger dideoxy
72	MN428346	Trichuris sp. R7153 C3	Mus pahari	Thailand	437	Sanger dideoxy
73	MN428347	Trichuris sp. R7212 C1	Bandicota indica	Thailand	425	Sanger dideoxy
74	MN428348	Trichuris sp. R7212 C2	Bandicota indica	Thailand	427	Sanger dideoxy
75	MN428349	Trichuris sp. R7188 C1	Bandicota indica	Thailand	426	Sanger dideoxy
76	MN428350	Trichuris sp. R7188 C2	Bandicota indica	Thailand	424	Sanger dideoxy
77	MN428351	Trichuris sp. R7881 C1	Bandicota indica	Thailand	449	Sanger dideoxy
78	MN428352	Trichuris sp. R7881 C3	Bandicota indica	Thailand	451	Sanger dideoxy
79	MN428353	Trichuris sp. R7081 C4	Bandicota indica	Thailand	450	Sanger dideoxy
80	MN428398	Trichuris sp. Malaysia: Sabah state	Sundamys muelleri	Malaysia	304	Sanger dideoxy
81	MN428406	Trichuris sp. Malaysia: Sabah state	Sundamys muelleri	Malaysia	316	Sanger dideoxy
82	MN447323	Trichuris sp. Tf3 GY-2019	Trachypithecus francoisi	China	548	Sanger dideoxy
83	MN447326	Trichuris sp. Mm2 GY-2019	Macaca mulatta	China	541	Sanger dideoxy
84	MN447327	Trichuris sp. Mm3 GY-2019	Macaca mulatta	China	529	Sanger dideoxy
85	MN447328	Trichuris sp. Pa1 GY-2019	Papio anubis	China	532	Sanger dideoxy
86	OP824836	Trichuris discolor	Bos gaurus	India	458	Sanger dideoxy
87	KC006432	Trichinella spiralis	Ursus americanus	USA	717	Sanger dideoxy
88	Trichuris for CIV WGS	Trichuris sp.	Homo sapiens	Ivory Coast	598	Illumina
89	PRJEB126	Trichuris muris		Edinburgh	437	Sanger dideoxy
90	PRJNA179528	Trichuris suis	Sus scrofa		578	Sanger dideoxy
91	PRJNA208415	Trichuris suis	Sus scrofa	USA	580	Illumina
92	PRJNA208416	Trichuris suis	Sus scrofa	Denmark	578	Illumina
93	ERP128004	T. trichiura	Homo sapiens	Ecuador	526	Illumina
